# Loss of the Y chromosome drives epigenetic and transcriptomic plasticity in lung adenocarcinoma

**DOI:** 10.64898/2026.06.02.729627

**Authors:** Kathleen Schlüter, Mei-Ju May Chen, Gizem Altun, Sergio Manzano-Sanchez, Dung-Chi Wu, Nan Zhang, Ofir Griess, Luc Husemann, Fabian Bradic, Joseph Cornick, Nima Esmaeelpour, Oliver Mücke, Riccardo Moro, Katherine Kelly, Sara Chocarro, Etienne Sollier, Albert Fradera-Sola, Claudia Scalera, Maria Jose Alonso-De Gennaro, Siavash Mansouri, Madeleine Dorsch, Patricia Munteanu, Balazs Hegedus, Hauke Winter, Laura V. Klotz, Mark Kriegsmann, Felix J.F. Herth, Thomas Muley, Marc A. Schneider, Daniel Kazdal, Albrecht Stenzinger, Alexander Schramm, Felix J. Hartmann, Pavlo Lutsik, Marcel Schilling, Ursula Klingmüller, Rajkumar Savai, Rocio Sotillo, Barbara M. Grüner, Guy Ron, Efrat Shema, Michael Scherer, Christoph Plass, Maria Llamazares-Prada

## Abstract

Loss of the Y chromosome (LOY) is associated with poor survival across multiple solid tumors, yet the underlying molecular mechanisms remain poorly understood. Here, we identify LOY as a central driver of lineage plasticity and epigenetic heterogeneity in lung adenocarcinoma. Integrating multi-omic profiling of primary samples with isogenic cellular models, we show that LOY triggers epithelial-to-mesenchymal transition (EMT). Mechanistically, LOY causes haploinsufficiency of dosage-sensitive regulators, leading to widespread DNA hypomethylation at EMT gene promoters, including *THY1* and *LOX*. Single-cell multi-omic analyses demonstrate that LOY induces epigenetic heterogeneity, destabilizes the chromatin landscape, and increases lineage plasticity, enabling rapid cellular adaptation to metabolic and genotoxic stress. Moreover, LOY-induced plasticity facilitates tumor engraftment and metastatic dissemination *in vivo*. These findings establish Y-linked gene dosage as a critical guardian of epigenetic stability, providing a mechanistic rationale for how its loss amplifies phenotypic diversity and lineage plasticity, ultimately driving adverse clinical outcomes in LOY patients.
