## Supplemental Tables for "Loss of the Y chromosome drives epigenetic and transcriptomic plasticity in lung adenocarcinoma": Table1.csv

patient_id	tumor type	LOY/ROY	FEV1 (%)	FEV1/ FVC (%)	smoking status	packs year	gender	age	BMI	anatomic_neoplasm_location	clinical stage detailed	tumor grade	R_classification	tumor_markers	growth pattern
HLD05	LUAD	LOY	95.3	82.06	ex (2018)	40	m	67	28.1	upper lobe	pT2a, pN1 (2/34), L1, V0, PL2	G3	R0 (local)	CK7, TTF1	solid, looks almost rhabdoid
HLD21	LUAD	ROY	75	74.61	ex (2020)	50	m	79	23.9	upper lobe	pT2a, pN1 (1/14), L4, V0, Pn0, PL1	G2	R0 (local)	CK7	acinar (60%), papillary and micropapillary
HLD25	LUAD	LOY	75	51.4	ex (2009)	40	m	76	24.6	lower lobe	pT3, pN0 (0/38), L0, V0, Pn0, PL1	G3	R0 (local)	CK7, TTF1	micropapillary (40%), acinar (5%), lepidic (25%) and papillary (30%)
HLD35	LUAD	ROY	108.6	80.28	ex (1968)	8	m	77	22.6	lower lobe	pT1c, pN0 (0/59), L0, V0, PL0	G2	R0 (local)	CK7, TTF1	acinar (50%), lepidic (30%), papillary (20%)
