## Supplemental Tables for "Loss of the Y chromosome drives epigenetic and transcriptomic plasticity in lung adenocarcinoma": Table4.csv

chr1	7784290	7845181	PER3
chr1	15836094	15940456	SPEN
chr1	26693235	26782104	ARID1A
chr1	29236504	29326813	PTPRU
chr1	92831989	92841924	RPL5
chr1	110338505	110346681	RBM15
chr1	156815635	156881850	NTRK1
chr1	240767635	241357374	RGS7
chr2	32357022	32619571	BIRC6
chr2	79185230	80648861	CTNNA2
chr2	140231422	142131016	LRP1B
chr3	41194740	41260096	CTNNB1
chr3	47016427	47164113	SETD2
chr3	52544734	52685966	PBRM1
chr3	105655460	105869552	CBLB
chr3	179148113	179240093	PIK3CA
chr3	192796814	192917856	MB21D2
chr4	25648010	25679132	SLC34A2
chr4	55078475	55125595	KDR
chr4	125314917	125492932	FAT4
chr4	152320543	152536107	FBXW7
chr5	10971835	11904446	CTNND2
chr5	24487098	24644978	CDH10
chr5	112707497	112846239	APC
chr5	180601505	180649629	FLT4
chr6	44258165	44265788	NFKBIE
chr6	93240019	93419687	EPHA7
chr7	20134654	20217457	MACC1
chr7	55018819	55211628	EGFR
chr7	98877932	99050831	TRRAP
chr7	101815903	102283958	CUX1
chr7	116672050	116798386	MET
chr7	140719326	140924976	BRAF
chr8	70109771	70404191	NCOA2
chr8	91954971	92103385	RUNX1T1
chr8	112222927	113436939	CSMD3
chr9	8314245	10613002	PTPRD
chr9	21967751	21995301	CDKN2A
chr9	93576583	93679599	PHF2
chr9	132891347	132946874	TSC1
chr9	136494432	136546048	NOTCH1
chr10	31318494	31529814	ZEB1
chr10	43077025	43130351	RET
chr10	87862637	87971930	PTEN
chr11	108222803	108369102	ATM
chr12	14365626	14502931	ATF7IP
chr12	25205245	25250936	KRAS
chr12	45728909	45908040	ARID2
chr12	121804008	121832656	SETD1B
chr13	24420930	24512925	PARP4
chr13	48303734	48599436	RB1
chr14	91965990	92040896	TRIP11
chr15	41621133	41773081	MGA
chr15	66386824	66491656	MAP2K1
chr16	71281388	71289715	CMTR2
chr17	7661778	7687546	TP53
chr17	16029064	16218185	NCOR1
chr17	31094926	31382116	NF1
chr17	39687913	39730426	ERBB2
chr17	60599734	60666280	PPM1D
chr18	51028527	51085045	SMAD4
chr19	1177557	1228431	STK11
chr19	10486118	10503558	KEAP1
chr19	10960823	11079426	SMARCA4
chr19	32978591	33064888	RHPN2
chr19	42268536	42295801	CIC
chr21	43092955	43107605	U2AF1
chr22	41091815	41180077	EP300
chrX	40049814	40177329	BCOR
chrX	47144283	47186814	RBM10
chrX	47561181	47571921	ARAF
chrX	53176276	53225422	KDM5C
chrX	71239616	71255269	ZMYM3
chrX	101349337	101390796	BTK
chrX	126163498	126166289	DCAF12L2
