## Supplemental Tables for "Loss of the Y chromosome drives epigenetic and transcriptomic plasticity in lung adenocarcinoma": Table8.xlsx

### Sheet: A549_LOY1_CNVs
2	36110000	36810000	3	gain
2	79960000	80280000	1	loss
2	120460000	122150000	3	gain
2	126850000	128160000	3	gain
2	132140000	132500000	3	gain
2	169260000	170030000	3	gain
2	185980000	187040000	3	gain
2	195600000	197900000	3	gain
3	48960000	49010000	0	loss
3	60460000	60480000	3	gain
3	116600000	116680000	0	loss
3	116680000	116730000	1	loss
3	116730000	116930000	0	loss
3	116930000	117000000	3	gain
3	117000000	117270000	3	gain
5	46510000	46540000	3	gain
5	54500000	54590000	3	gain
5	156960000	157050000	1	loss
6	122560000	122610000	3	gain
6	122610000	122810000	3	gain
6	122810000	122840000	3	gain
8	81930000	93480000	1	loss
8	110050000	124900000	1	loss
9	7650000	32140000	1	loss
9	40560000	41210000	3	gain
9	61510000	62560000	3	gain
9	63190000	64140000	3	gain
9	66310000	67370000	3	gain
9	67540000	138200000	3	gain
10	39840000	39860000	3	gain
15	60110000	60680000	3	gain
15	71800000	72320000	3	gain
16	78450000	78470000	1	loss
16	78590000	78610000	0	loss
16	78650000	78720000	3	gain
17	49930000	51490000	3	gain
17	59800000	60110000	3	gain
17	64510000	65360000	3	gain
19	32310000	33220000	3	gain
19	37660000	39750000	3	gain
19	40240000	43460000	3	gain
X	220000	250000	0	loss
Y	0	10620000	0	loss
Y	10690000	10740000	0	loss
Y	11040000	11100000	0	loss
Y	11120000	11280000	0	loss
Y	11340000	56820000	0	loss
Y	56890000	57227415	0	loss

### Sheet: A549_LOY2_CNVs
2	80200000	80250000	1	loss
2	132140000	132510000	3	gain
2	204660000	204700000	3	gain
3	23440000	23470000	3	gain
3	67500000	67520000	1	loss
3	67940000	67960000	3	gain
3	116710000	116790000	3	gain
3	116790000	116910000	1	loss
3	116910000	116930000	0	loss
3	116930000	117070000	1	loss
3	117070000	117210000	3	gain
3	166100000	166130000	3	gain
4	150650000	150700000	1	loss
5	46500000	46530000	3	gain
7	70540000	70600000	1	loss
7	70690000	70710000	1	loss
8	51790000	145138636	1	loss
9	92370000	92450000	1	loss
10	39580000	39610000	1	loss
10	39840000	39860000	3	gain
11	104670000	127960000	3	gain
11	127960000	128970000	3	gain
11	128970000	135086622	3	gain
12	133250000	133270000	1	loss
14	39450000	39470000	1	loss
16	78550000	78650000	3	gain
16	78870000	79150000	1	loss
17	59760000	59820000	1	loss
X	220000	250000	0	loss
Y	0	10620000	0	loss
Y	10700000	10740000	0	loss
Y	11420000	56820000	0	loss
Y	56890000	57227415	0	loss

### Sheet: A549_LOY3_CNVs
3	67500000	67520000	1	loss
3	116790000	117070000	1	loss
4	150650000	150700000	1	loss
7	70540000	70600000	1	loss
7	70690000	70710000	1	loss
9	92370000	92450000	1	loss
16	78650000	78720000	1	loss
16	78980000	79160000	1	loss
17	59760000	59820000	1	loss
21	5610000	5680000	3	gain
X	220000	250000	0	loss
Y	0	10620000	0	loss
Y	10900000	10920000	0	loss
Y	11040000	11100000	0	loss
Y	11140000	11290000	0	loss
Y	11330000	56780000	0	loss

### Sheet: A549_LOY4_CNVs
2	132140000	132510000	3	gain
2	148410000	148450000	1	loss
3	115880000	116200000	1	loss
3	116560000	116590000	1	loss
3	116650000	116680000	1	loss
3	116680000	116790000	3	gain
3	116920000	116960000	3	gain
3	117070000	117110000	3	gain
3	117110000	117190000	0	loss
3	117190000	117370000	1	loss
7	70410000	70460000	1	loss
7	70480000	70680000	1	loss
9	32890000	38770000	3	gain
9	61510000	61740000	1	loss
9	63490000	63760000	1	loss
9	65380000	65600000	1	loss
10	0	12930000	1	loss
10	15170000	39610000	1	loss
10	39930000	41500000	1	loss
11	29010000	29150000	1	loss
14	16110000	16140000	1	loss
14	18620000	18870000	3	gain
14	41140000	41170000	3	gain
16	78590000	78690000	1	loss
16	79010000	79120000	1	loss
17	2280000	2320000	1	loss
17	26470000	26490000	1	loss
17	59800000	60130000	3	gain
18	0	50000	1	loss
20	14770000	14870000	1	loss
20	14870000	14940000	0	loss
20	14940000	15020000	1	loss
20	15050000	15180000	1	loss
21	5500000	5540000	1	loss
21	6660000	6720000	1	loss
21	8680000	8890000	1	loss
21	9070000	9120000	1	loss
22	10830000	10880000	3	gain
22	11010000	11120000	1	loss
22	11630000	11730000	1	loss
22	12350000	12420000	1	loss
22	12690000	12730000	1	loss
22	12770000	12820000	0	loss
X	220000	250000	0	loss
Y	0	11280000	0	loss
Y	11340000	56820000	0	loss
Y	56890000	57227415	0	loss

### Sheet: A549_ROY1_CNVs
1	122510000	122790000	3	gain
1	174320000	174350000	3	gain
2	0	91990000	1	loss
2	94160000	201360000	1	loss
2	201360000	201410000	4	gain
2	201410000	203500000	3	gain
3	60120000	60340000	3	gain
3	67840000	67900000	1	loss
3	116240000	116460000	1	loss
3	116560000	116620000	1	loss
3	116620000	116740000	3	gain
3	116740000	117030000	0	loss
3	117050000	117090000	3	gain
3	117180000	117250000	3	gain
3	117250000	117280000	1	loss
4	161630000	162100000	3	gain
5	47190000	47230000	1	loss
5	94050000	94280000	1	loss
5	176750000	178100000	3	gain
7	11380000	11590000	1	loss
7	38580000	39110000	3	gain
10	39820000	39860000	3	gain
10	82380000	82560000	1	loss
10	133670000	133760000	1	loss
10	133790000	133797422	1	loss
11	89390000	89410000	1	loss
12	110530000	133275309	1	loss
13	59850000	59930000	3	gain
13	101130000	101630000	3	gain
14	36910000	37280000	1	loss
14	39110000	39310000	3	gain
14	41140000	41170000	3	gain
15	29480000	29970000	3	gain
15	96500000	97830000	3	gain
16	78590000	78730000	3	gain
17	26440000	26510000	1	loss
19	42660000	43330000	3	gain
20	29160000	29180000	3	gain
21	5690000	5920000	3	gain

### Sheet: A549_ROY2_CNVs
1	340000	460000	3	gain
3	29680000	29720000	3	gain
3	61050000	61250000	1	loss
3	117380000	117470000	1	loss
5	59020000	59160000	1	loss
5	170390000	176760000	3	gain
5	176760000	178120000	3	gain
5	178120000	181290000	3	gain
8	89480000	89500000	1	loss
10	39840000	39860000	3	gain
10	75420000	75890000	1	loss
13	94130000	94350000	1	loss
14	36910000	37280000	1	loss
18	21210000	80373285	3	gain
20	14950000	15010000	1	loss

### Sheet: A549_ROY3_CNVs
1	620000	640000	1	loss
1	174320000	174350000	1	loss
2	8720000	11640000	3	gain
2	23700000	29220000	3	gain
2	53930000	55870000	3	gain
2	95410000	112820000	3	gain
2	117640000	122150000	3	gain
2	127180000	132510000	3	gain
2	134700000	136530000	3	gain
2	151130000	152540000	3	gain
2	168150000	178680000	3	gain
2	189430000	192160000	3	gain
2	194990000	208960000	3	gain
2	229470000	238510000	3	gain
3	60330000	60450000	3	gain
3	67670000	67730000	1	loss
3	116790000	116830000	1	loss
3	116920000	117000000	3	gain
3	117000000	117110000	3	gain
5	46510000	46530000	3	gain
6	12050000	12150000	3	gain
7	48310000	50770000	1	loss
7	108440000	108510000	3	gain
9	120310000	133440000	3	gain
10	39840000	39860000	3	gain
13	79940000	79990000	3	gain
15	50320000	50370000	1	loss
16	78140000	78580000	3	gain
16	78690000	78740000	1	loss
17	48070000	51480000	3	gain
17	56450000	68540000	3	gain
17	74870000	76250000	3	gain
18	62340000	62490000	3	gain
21	39160000	39330000	3	gain
21	42900000	42950000	3	gain

### Sheet: A549_ROY4_CNVs
3	116970000	117010000	1	loss
5	59020000	59160000	1	loss
5	170390000	176770000	3	gain
5	176770000	178120000	3	gain
5	178120000	181538259	3	gain
7	70130000	70150000	1	loss
8	89480000	89500000	1	loss
10	75410000	75880000	1	loss
14	36910000	37280000	1	loss
16	78600000	78650000	3	gain
18	21210000	80373285	3	gain
20	12590000	12660000	1	loss
20	14930000	15040000	1	loss
21	6860000	6880000	3	gain
