## Supplemental Tables for "Loss of the Y chromosome drives epigenetic and transcriptomic plasticity in lung adenocarcinoma": Table9.xlsx

### Sheet: A549_LOY1_SV
#CHROM	POS	ID	REF	ALT	QUAL	FILTER	INFO	FORMAT	SAMPLE1	SAMPLE2
chr2	79956007	MantaDEL:143229:0:1:0:0:0	G	<DEL>	.	PASS	END=80279833;SVTYPE=DEL;SVLEN=-323826;SVINSLEN=3;SVINSSEQ=GTG;SOMATIC;SOMATICSCORE=74	PR:SR	39,0:91,0	50,10:95,15
chr2	81299980	MantaDEL:53279:0:0:0:0:0	ATTTTATTTAATTGCACAGAGTTGTTTGGCATGATGTTTTAACATTTCAAAATTGATTGTCAGCATTTATCAAAATACTTCATCTAAAAGTCCAAGTATCTAGATTCTAGGACTTCCATATATACTCATGACAGTGTAAAGTACTGAACTTGCACTCTTATTGTAAATACTTAAAACGGATGTAAATAATTAAGAAAGGACTATGTCCTCTATCAATTCAAATTTACTAGACAAATGATGAAGCTAAAAATATGATTCATTATCAGGAAAATAAACAGTCTATAGAAATTGACCCTGAGATGATAGGATGATAGAATTAGCATAGAATAACTTTAACACAACTATTATACACATTACCAAAAATTGAAAAGATGTATGATTTTAATAAATGAAGAGATT…	A	.	PASS	END=81300627;SVTYPE=DEL;SVLEN=-647;CIGAR=1M647D;CIPOS=0,1;HOMLEN=1;HOMSEQ=T;SOMATIC;SOMATICSCORE=53	PR:SR	65,0:92,0	47,6:65,9
chr3	7275410	MantaDEL:7:38720:38721:0:0:0	A	<DEL>	.	PASS	END=7280432;SVTYPE=DEL;SVLEN=-5022;CIPOS=0,1;CIEND=0,1;HOMLEN=1;HOMSEQ=T;SOMATIC;SOMATICSCORE=72	PR:SR	53,0:83,0	27,8:43,12
chr3	48954938	MantaDEL:130306:0:1:0:1:0	C	<DEL>	.	PASS	END=49010799;SVTYPE=DEL;SVLEN=-55861;SVINSLEN=1;SVINSSEQ=A;SOMATIC;SOMATICSCORE=92	PR:SR	37,0:61,0	18,8:28,9
chr3	60462165	MantaDUP:TANDEM:130795:0:1:0:0:0	A	<DUP:TANDEM>	.	PASS	END=60479342;SVTYPE=DUP;SVLEN=17177;SVINSLEN=7;SVINSSEQ=ATGTAAT;SOMATIC;SOMATICSCORE=53	PR:SR	38,0:67,0	40,4:67,7
chr3	116598829	MantaDEL:7:51372:51410:0:0:0	A	<DEL>	.	PASS	END=116684650;SVTYPE=DEL;SVLEN=-85821;CIPOS=0,3;CIEND=0,3;HOMLEN=3;HOMSEQ=GGG;SOMATIC;SOMATICSCORE=105	PR:SR	43,0:63,0	24,12:24,14
chr3	116605940	MantaDEL:133845:0:1:0:0:0	T	<DEL>	.	PASS	END=116931213;SVTYPE=DEL;SVLEN=-325273;CIPOS=0,1;CIEND=0,1;HOMLEN=1;HOMSEQ=A;SOMATIC;SOMATICSCORE=110	PR:SR	44,0:66,0	17,14:39,16
chr4	80104562	MantaDEL:121635:0:1:0:0:0	AAAAAAGAAAACCTCAGCATGGATTGTAAGTTATAGAAAACTGGTAAGAAACATATCAGATGTCAAAATTAACAAATAGCTTGACAATTTAGGTACTTAGAACTTAATAGTAAGATAGCTGAAGGGGAAAAAAGCAAAACGTGATTAATTAGTAGAGCCATAAAACCTTCCATAAGAACCGTGTATAGTTACAGGAACATTTGCTAACCAAGACTATAACAGATACATTGTTTTGCAGCTCTGATCCCAGAATATTCATATTTGCAAATATTCATATTTGCTTTATAATTTAAAGTATGCTTTTTATTTATAATCCCTTTTTATTCTGTACAACGATCCTATAAGTTCTATATTGTTGATATTTTCATTTATAGATGTAGAAATGAGTTCAAAGAGGTT…	A	.	PASS	END=80105469;SVTYPE=DEL;SVLEN=-907;CIGAR=1M907D;SOMATIC;SOMATICSCORE=67	PR:SR	28,0:47,0	11,5:20,8
chr4	150186974	MantaBND:125105:0:1:0:3:0:0	G	G]chr4:150188015]	.	PASS	SVTYPE=BND;MATEID=MantaBND:125105:0:1:0:3:0:1;CIPOS=0,3;HOMLEN=3;HOMSEQ=CAT;SOMATIC;SOMATICSCORE=53;BND_DEPTH=41;MATE_BND_DEPTH=49	PR:SR	37,0:44,0	27,5:43,6
chr4	150186982	MantaBND:125105:0:2:0:3:0:1	C	[chr4:150187866[C	.	PASS	SVTYPE=BND;MATEID=MantaBND:125105:0:2:0:3:0:0;SOMATIC;SOMATICSCORE=82;BND_DEPTH=41;MATE_BND_DEPTH=52	PR:SR	36,0:47,0	21,10:23,17
chr4	150187866	MantaBND:125105:0:2:0:3:0:0	C	[chr4:150186982[C	.	PASS	SVTYPE=BND;MATEID=MantaBND:125105:0:2:0:3:0:1;SOMATIC;SOMATICSCORE=82;BND_DEPTH=52;MATE_BND_DEPTH=41	PR:SR	36,0:47,0	21,10:23,17
chr4	150188012	MantaBND:125105:0:1:0:3:0:1	G	G]chr4:150186977]	.	PASS	SVTYPE=BND;MATEID=MantaBND:125105:0:1:0:3:0:0;CIPOS=0,3;HOMLEN=3;HOMSEQ=ATG;SOMATIC;SOMATICSCORE=53;BND_DEPTH=49;MATE_BND_DEPTH=41	PR:SR	37,0:44,0	27,5:43,6
chr5	54499090	MantaDUP:TANDEM:109723:0:1:0:0:0	T	<DUP:TANDEM>	.	PASS	END=54587636;SVTYPE=DUP;SVLEN=88546;CIPOS=0,3;CIEND=0,3;HOMLEN=3;HOMSEQ=CCT;SOMATIC;SOMATICSCORE=71	PR:SR	49,0:74,0	56,10:86,14
chr5	156959965	MantaDEL:115271:0:1:0:0:0	C	<DEL>	.	PASS	END=157050463;SVTYPE=DEL;SVLEN=-90498;SVINSLEN=2;SVINSSEQ=AA;SOMATIC;SOMATICSCORE=92	PR:SR	57,0:91,0	25,9:55,12
chr7	145807316	MantaDEL:94986:0:1:0:0:0	TGGCATTTTGATTCAGATTGTGTTTATTCTGTAGACTTATTTTAGAAAAATTGATGTCTTACAAGTAGAGTCTTCAGATCTATGAAACTGGCATATTCCCTTTTTTGGTTTCATTTCCGTGATCAGTATTTTATTGTTTCCAGGAATCAGTCTTGATAGTAGGAAACATATTTTGGTAGATTTGTTAGATTTATACATAATTGCATGTGTGGACATTTAAAACTTTTAATTTCCAACTGGTCATTGCTACTCTATGGAAACAAAATTGTTTTCTGTAAACTAAATTTGTAGTCAGTGATCTTGCTCAACGTAACTGTTAGTTCTATTTGGAAACTATGTATATAAAAAAATAAAGTGACATCATTAAAATCCTAACAGGGAAAAAGAACCCTGTAAACA…	T	.	PASS	END=145807834;SVTYPE=DEL;SVLEN=-518;CIGAR=1M518D;CIPOS=0,1;HOMLEN=1;HOMSEQ=G;SOMATIC;SOMATICSCORE=62	PR:SR	42,0:62,0	43,4:71,18
chr9	87538937	MantaDEL:168472:0:1:0:0:0	A	<DEL>	.	PASS	END=87540305;SVTYPE=DEL;SVLEN=-1368;CIPOS=0,7;CIEND=0,7;HOMLEN=7;HOMSEQ=CAGCCCC;SOMATIC;SOMATICSCORE=80	PR:SR	41,0:78,0	53,15:84,21
chr11	97894491	MantaDUP:TANDEM:28063:0:1:0:0:0	T	<DUP:TANDEM>	.	PASS	END=97899480;SVTYPE=DUP;SVLEN=4989;CIPOS=0,2;CIEND=0,2;HOMLEN=2;HOMSEQ=AT;SOMATIC;SOMATICSCORE=66	PR:SR	23,0:53,0	22,9:45,16
chr13	99208380	MantaDEL:11639:0:1:0:0:0	G	<DEL>	.	PASS	END=99372263;SVTYPE=DEL;SVLEN=-163883;CIPOS=0,1;CIEND=0,1;HOMLEN=1;HOMSEQ=C;SOMATIC;SOMATICSCORE=43	PR:SR	30,0:55,0	38,5:58,5
chr16	78454921	MantaDEL:52022:0:1:0:0:0	C	<DEL>	.	PASS	END=78470128;SVTYPE=DEL;SVLEN=-15207;CIPOS=0,2;CIEND=0,2;HOMLEN=2;HOMSEQ=TG;SOMATIC;SOMATICSCORE=95	PR:SR	42,0:87,0	32,7:61,19
chr16	78521002	MantaDEL:52059:0:1:0:0:0	T	<DEL>	.	PASS	END=78533293;SVTYPE=DEL;SVLEN=-12291;CIPOS=0,3;CIEND=0,3;HOMLEN=3;HOMSEQ=GCA;SOMATIC;SOMATICSCORE=73	PR:SR	44,0:56,0	44,9:62,14
chr16	78585514	MantaDEL:52045:0:1:0:0:0	C	<DEL>	.	PASS	END=78652231;SVTYPE=DEL;SVLEN=-66717;CIPOS=0,1;CIEND=0,1;HOMLEN=1;HOMSEQ=A;SOMATIC;SOMATICSCORE=67	PR:SR	32,0:60,0	24,6:44,9
chr16	78590148	MantaDEL:52053:0:1:0:1:0	C	<DEL>	.	PASS	END=78607714;SVTYPE=DEL;SVLEN=-17566;CIPOS=0,1;CIEND=0,1;HOMLEN=1;HOMSEQ=T;SOMATIC;SOMATICSCORE=91	PR:SR	29,0:23,0	13,10:14,15
chr16	78747578	MantaDEL:52048:0:1:0:0:0	A	<DEL>	.	PASS	END=78757700;SVTYPE=DEL;SVLEN=-10122;SVINSLEN=10;SVINSSEQ=TAAAAAAATA;SOMATIC;SOMATICSCORE=70	PR:SR	28,0:55,0	24,9:45,13
chrX	14794172	MantaDEL:1914:0:1:0:0:0	C	<DEL>	.	PASS	END=14795980;SVTYPE=DEL;SVLEN=-1808;CIPOS=0,3;CIEND=0,3;HOMLEN=3;HOMSEQ=AGT;SOMATIC;SOMATICSCORE=93	PR:SR	31,0:47,0	15,13:30,14

### Sheet: A549_LOY2_SV
#CHROM	POS	ID	REF	ALT	QUAL	FILTER	INFO	FORMAT	SAMPLE1	SAMPLE2
chr1	174273335	MantaDUP:TANDEM:157696:0:1:0:0:0	G	<DUP:TANDEM>	.	PASS	END=174279436;SVTYPE=DUP;SVLEN=6101;SOMATIC;SOMATICSCORE=78	PR:SR	57,0:91,0	42,11:72,15
chr2	25225968	MantaBND:10107:1:2:0:0:0:1	T	[chr13:74195587[T	.	PASS	SVTYPE=BND;MATEID=MantaBND:10107:1:2:0:0:0:0;CIPOS=0,4;HOMLEN=4;HOMSEQ=AAAG;SOMATIC;SOMATICSCORE=43;BND_DEPTH=82;MATE_BND_DEPTH=33	PR:SR	42,0:69,0	49,4:54,4
chr2	80198379	MantaDEL:141041:0:1:0:0:0	A	<DEL>	.	PASS	END=80245107;SVTYPE=DEL;SVLEN=-46728;CIPOS=0,1;CIEND=0,1;HOMLEN=1;HOMSEQ=A;SOMATIC;SOMATICSCORE=78	PR:SR	62,0:91,0	42,10:68,10
chr2	81634649	MantaDEL:141089:0:1:0:0:0	G	<DEL>	.	PASS	END=81638994;SVTYPE=DEL;SVLEN=-4345;CIPOS=0,2;CIEND=0,2;HOMLEN=2;HOMSEQ=GA;SOMATIC;SOMATICSCORE=72	PR:SR	54,0:90,0	45,8:60,12
chr2	204661128	MantaDUP:TANDEM:147845:0:1:0:0:0	A	<DUP:TANDEM>	.	PASS	END=204700423;SVTYPE=DUP;SVLEN=39295;CIPOS=0,5;CIEND=0,5;HOMLEN=5;HOMSEQ=AGCAC;SOMATIC;SOMATICSCORE=65	PR:SR	48,0:74,0	36,6:64,5
chr3	67503290	MantaDEL:129186:0:1:0:0:0	A	<DEL>	.	PASS	END=67519671;SVTYPE=DEL;SVLEN=-16381;CIPOS=0,5;CIEND=0,5;HOMLEN=5;HOMSEQ=AAAAG;SOMATIC;SOMATICSCORE=114	PR:SR	33,0:57,0	7,11:11,10
chr3	67937488	MantaDUP:TANDEM:129204:0:1:0:0:0	C	<DUP:TANDEM>	.	PASS	END=67954989;SVTYPE=DUP;SVLEN=17501;CIPOS=0,1;CIEND=0,1;HOMLEN=1;HOMSEQ=T;SOMATIC;SOMATICSCORE=86	PR:SR	32,0:61,0	27,9:39,16
chr3	116714170	MantaDUP:TANDEM:131849:0:1:0:0:0	A	<DUP:TANDEM>	.	PASS	END=116716828;SVTYPE=DUP;SVLEN=2658;SVINSLEN=10;SVINSSEQ=ATAAGCCAAT;SOMATIC;SOMATICSCORE=46	PR:SR	31,0:60,0	30,7:54,8
chr3	116912151	MantaDEL:131841:1:2:0:0:0	C	<DEL>	.	PASS	END=117072250;SVTYPE=DEL;SVLEN=-160099;CIPOS=0,4;CIEND=0,4;HOMLEN=4;HOMSEQ=TTCT;SOMATIC;SOMATICSCORE=85	PR:SR	39,0:61,0	9,8:16,4
chr3	117107784	MantaDEL:131865:0:1:0:0:0	C	<DEL>	.	PASS	END=117109913;SVTYPE=DEL;SVLEN=-2129;CIPOS=0,6;CIEND=0,6;HOMLEN=6;HOMSEQ=AAACCT;SOMATIC;SOMATICSCORE=58	PR:SR	34,0:54,0	27,6:38,10
chr4	150653904	MantaDEL:123263:0:1:0:0:0	A	<DEL>	.	PASS	END=150703455;SVTYPE=DEL;SVLEN=-49551;SOMATIC;SOMATICSCORE=94	PR:SR	40,0:62,0	10,7:16,8
chr5	75470690	MantaDUP:TANDEM:109287:0:1:0:0:0	G	<DUP:TANDEM>	.	PASS	END=75471245;SVTYPE=DUP;SVLEN=555;SOMATIC;SOMATICSCORE=77	PR:SR	42,0:79,0	51,10:79,18
chr5	141487665	MantaDEL:112775:0:1:0:0:0	GCATATGGCTAGGCCATGTCCTAGAGAGTACTGGCCTCTCAGTAAGTGCCCATAGTGATGTCACCATTTTTGTAAGAGGTAACTATGTGGTAGACGCTGTGCTTTGTAACTGTTTCGTGAATTAACCAGAGTTGTCACAGTTTAGCATTGGGGGCGGGTCATGCCTATATCTGAGTAAGAAATGAAAGTAATTGGTGATCAAGAGCCAGGCTGTTGTGGAAGCATGATGATGGAATGTGGGAGCACAGGAGGCTACAGTGCACAGGGTACAGTGCACCAGGCAGTCACTTGGACAAAGGTGGCTGTTTTCTCTACTCTTCCTGAAAGAGGGGATCAGATTCTGAAGTACCTTAACTCTAGGTTACCATTTCCCAAGGGATTGAGGGGAAATAAAATCTT…	G	.	PASS	END=141488285;SVTYPE=DEL;SVLEN=-620;CIGAR=1M620D;CIPOS=0,2;HOMLEN=2;HOMSEQ=CA;SOMATIC;SOMATICSCORE=63	PR:SR	41,0:76,0	40,6:55,9
chr6	146477566	MantaBND:93983:0:1:0:0:0:0	G	[chr7:151921145[G	.	PASS	SVTYPE=BND;MATEID=MantaBND:93983:0:1:0:0:0:1;CIPOS=0,9;HOMLEN=9;HOMSEQ=GTGACAGAG;SOMATIC;SOMATICSCORE=42;BND_DEPTH=38;MATE_BND_DEPTH=69	PR:SR	46,0:52,0	46,4:47,4
chr7	33091259	MantaDEL:86418:0:1:0:0:0	T	<DEL>	.	PASS	END=33093829;SVTYPE=DEL;SVLEN=-2570;CIPOS=0,4;CIEND=0,4;HOMLEN=4;HOMSEQ=ACTT;SOMATIC;SOMATICSCORE=43	PR:SR	52,0:73,0	25,9:43,17
chr7	70256710	MantaDEL:88736:0:1:0:0:0	C	<DEL>	.	PASS	END=70268602;SVTYPE=DEL;SVLEN=-11892;SVINSLEN=10;SVINSSEQ=TGGGCTCAAG;SOMATIC;SOMATICSCORE=107	PR:SR	55,0:79,0	27,12:52,16
chr7	70305142	MantaDEL:88746:0:1:0:0:0	T	<DEL>	.	PASS	END=70324398;SVTYPE=DEL;SVLEN=-19256;CIPOS=0,2;CIEND=0,2;HOMLEN=2;HOMSEQ=AT;SOMATIC;SOMATICSCORE=72	PR:SR	43,0:66,0	26,5:36,10
chr7	70543481	MantaDEL:88762:0:1:0:0:0	A	<DEL>	.	PASS	END=70598874;SVTYPE=DEL;SVLEN=-55393;CIPOS=0,2;CIEND=0,2;HOMLEN=2;HOMSEQ=TC;SOMATIC;SOMATICSCORE=101	PR:SR	45,0:69,0	24,14:32,12
chr7	70689522	MantaDEL:88766:0:1:0:0:0	A	<DEL>	.	PASS	END=70714010;SVTYPE=DEL;SVLEN=-24488;CIPOS=0,3;CIEND=0,3;HOMLEN=3;HOMSEQ=TCC;SOMATIC;SOMATICSCORE=88	PR:SR	38,0:68,0	30,8:42,11
chr7	151921136	MantaBND:93983:0:1:0:0:0:1	T	[chr6:146477575[T	.	PASS	SVTYPE=BND;MATEID=MantaBND:93983:0:1:0:0:0:0;CIPOS=0,9;HOMLEN=9;HOMSEQ=CTGTCACCT;SOMATIC;SOMATICSCORE=42;BND_DEPTH=69;MATE_BND_DEPTH=38	PR:SR	46,0:52,0	46,4:47,4
chr9	5008645	MantaDEL:162616:0:1:0:0:0	A	<DEL>	.	PASS	END=5015704;SVTYPE=DEL;SVLEN=-7059;CIPOS=0,3;CIEND=0,3;HOMLEN=3;HOMSEQ=ACT;SOMATIC;SOMATICSCORE=74	PR:SR	46,0:105,0	47,10:73,16
chr9	10695164	MantaDEL:162975:0:1:0:1:0	AAACCCTCATGACACAGGTTTACCTATGTAACAAACCTGTGCATGTACTCCTGAACTTAAAAGGTTTTTGTTTGTTTGTTTTAAAAAAAGAAGTTAGGGACTGGATAAGAGGAAACTGAAATCAGAAGCTAGAAAGTAGGTGAATCGAGTCATGCAGTGGCAAAAAACCTTGATTATCTGTGGTATATTTGAAAGCAAACTGTGGACCTATTAAGCTTGTGGCTCTTAAGGAAAAAAGTTGGAATTCATTATCTTAGCACACTTTCTTGTTTGTTATTGGTATAAATAGATAAGAAATTATAAGCAATAATGAGTTTACGGTAGAATTTAAAAGATCATGAGCAAATTGCAGTGTTGGAAAAGCTAACTGCTGCTATATGCCAAACAATAAAAAATTAA…	A	.	PASS	END=10695747;SVTYPE=DEL;SVLEN=-583;CIGAR=1M583D;CIPOS=0,3;HOMLEN=3;HOMSEQ=AAC;SOMATIC;SOMATICSCORE=55	PR:SR	50,0:66,0	30,8:54,9
chr11	39802589	MantaBND:23731:0:1:0:0:0:1	C	C]chr11:80528781]	.	PASS	SVTYPE=BND;MATEID=MantaBND:23731:0:1:0:0:0:0;CIPOS=0,1;HOMLEN=1;HOMSEQ=A;EVENT=MantaBND:23731:0:1:0:0:0:0;SOMATIC;SOMATICSCORE=103;JUNCTION_SOMATICSCORE=54;BND_DEPTH=68;MATE_BND_DEPTH=56	PR:SR	50,0:74,0	30,4:51,7
chr11	39802607	MantaBND:23731:0:1:1:0:0:1	G	[chr11:80528799[G	.	PASS	SVTYPE=BND;MATEID=MantaBND:23731:0:1:1:0:0:0;CIPOS=0,1;HOMLEN=1;HOMSEQ=T;EVENT=MantaBND:23731:0:1:0:0:0:0;SOMATIC;SOMATICSCORE=103;JUNCTION_SOMATICSCORE=81;BND_DEPTH=68;MATE_BND_DEPTH=56	PR:SR	56,0:72,0	27,5:39,10
chr11	80528780	MantaBND:23731:0:1:0:0:0:0	C	C]chr11:39802590]	.	PASS	SVTYPE=BND;MATEID=MantaBND:23731:0:1:0:0:0:1;CIPOS=0,1;HOMLEN=1;HOMSEQ=T;EVENT=MantaBND:23731:0:1:0:0:0:0;SOMATIC;SOMATICSCORE=103;JUNCTION_SOMATICSCORE=54;BND_DEPTH=56;MATE_BND_DEPTH=68	PR:SR	50,0:74,0	30,4:51,7
chr11	80528798	MantaBND:23731:0:1:1:0:0:0	C	[chr11:39802608[C	.	PASS	SVTYPE=BND;MATEID=MantaBND:23731:0:1:1:0:0:1;CIPOS=0,1;HOMLEN=1;HOMSEQ=A;EVENT=MantaBND:23731:0:1:0:0:0:0;SOMATIC;SOMATICSCORE=103;JUNCTION_SOMATICSCORE=81;BND_DEPTH=56;MATE_BND_DEPTH=68	PR:SR	56,0:72,0	27,5:39,10
chr12	43103255	MantaDEL:15353:0:1:0:0:0	A	<DEL>	.	PASS	END=43104264;SVTYPE=DEL;SVLEN=-1009;SVINSLEN=11;SVINSSEQ=CCAAAAATATT;SOMATIC;SOMATICSCORE=89	PR:SR	51,0:82,0	16,6:34,13
chr13	74195583	MantaBND:10107:1:2:0:0:0:0	T	[chr2:25225972[T	.	PASS	SVTYPE=BND;MATEID=MantaBND:10107:1:2:0:0:0:1;CIPOS=0,4;HOMLEN=4;HOMSEQ=TTAA;SOMATIC;SOMATICSCORE=43;BND_DEPTH=33;MATE_BND_DEPTH=82	PR:SR	42,0:69,0	49,4:54,4
chr14	39450857	MantaDEL:59770:0:1:0:0:0	T	<DEL>	.	PASS	END=39465721;SVTYPE=DEL;SVLEN=-14864;SOMATIC;SOMATICSCORE=79	PR:SR	47,0:87,0	20,8:37,10
chr14	56065666	MantaDEL:60836:0:1:0:0:0	A	<DEL>	.	PASS	END=56067575;SVTYPE=DEL;SVLEN=-1909;CIPOS=0,4;CIEND=0,4;HOMLEN=4;HOMSEQ=ATTT;SOMATIC;SOMATICSCORE=79	PR:SR	55,0:74,0	29,8:41,14
chr16	78651912	MantaDEL:51245:0:1:0:0:0	A	<DEL>	.	PASS	END=78720014;SVTYPE=DEL;SVLEN=-68102;SOMATIC;SOMATICSCORE=90	PR:SR	39,0:78,0	35,12:48,16
chr16	78865762	MantaDEL:51280:0:1:0:0:0	C	<DEL>	.	PASS	END=78967389;SVTYPE=DEL;SVLEN=-101627;CIPOS=0,3;CIEND=0,3;HOMLEN=3;HOMSEQ=CCA;SOMATIC;SOMATICSCORE=58	PR:SR	48,0:70,0	31,5:40,8
chr16	78980786	MantaDEL:51301:0:1:0:0:0	T	<DEL>	.	PASS	END=79156302;SVTYPE=DEL;SVLEN=-175516;SOMATIC;SOMATICSCORE=80	PR:SR	43,0:70,0	25,7:34,8

### Sheet: A549_LOY3_SV
#CHROM	POS	ID	REF	ALT	QUAL	FILTER	INFO	FORMAT	SAMPLE1	SAMPLE2
chr1	227780794	MantaDEL:166766:0:1:0:0:0	G	<DEL>	.	PASS	END=227782895;SVTYPE=DEL;SVLEN=-2101;SVINSLEN=8;SVINSSEQ=GATATTTT;SOMATIC;SOMATICSCORE=98	PR:SR	62,0:102,0	56,12:72,19
chr2	80198379	MantaDEL:146424:0:1:0:0:0	A	<DEL>	.	PASS	END=80245107;SVTYPE=DEL;SVLEN=-46728;CIPOS=0,1;CIEND=0,1;HOMLEN=1;HOMSEQ=A;SOMATIC;SOMATICSCORE=69	PR:SR	56,0:91,0	54,9:68,8
chr2	204661128	MantaDUP:TANDEM:153398:0:1:0:0:0	A	<DUP:TANDEM>	.	PASS	END=204700423;SVTYPE=DUP;SVLEN=39295;CIPOS=0,5;CIEND=0,5;HOMLEN=5;HOMSEQ=AGCAC;SOMATIC;SOMATICSCORE=98	PR:SR	48,0:74,0	39,10:71,15
chr2	205606106	MantaDEL:153463:0:1:0:0:0	G	<DEL>	.	PASS	END=205610798;SVTYPE=DEL;SVLEN=-4692;CIPOS=0,4;CIEND=0,4;HOMLEN=4;HOMSEQ=GAAA;SOMATIC;SOMATICSCORE=69	PR:SR	70,0:90,0	35,8:51,9
chr3	14197587	MantaDEL:131505:0:1:0:0:0	G	<DEL>	.	PASS	END=14204052;SVTYPE=DEL;SVLEN=-6465;CIPOS=0,2;CIEND=0,2;HOMLEN=2;HOMSEQ=TG;SOMATIC;SOMATICSCORE=63	PR:SR	55,0:81,0	42,11:71,8
chr3	67503290	MantaDEL:134070:0:1:0:0:0	A	<DEL>	.	PASS	END=67519671;SVTYPE=DEL;SVLEN=-16381;CIPOS=0,5;CIEND=0,5;HOMLEN=5;HOMSEQ=AAAAG;SOMATIC;SOMATICSCORE=88	PR:SR	33,0:57,0	16,11:34,16
chr3	67937488	MantaDUP:TANDEM:134082:0:1:0:0:0	C	<DUP:TANDEM>	.	PASS	END=67954989;SVTYPE=DUP;SVLEN=17501;CIPOS=0,1;CIEND=0,1;HOMLEN=1;HOMSEQ=T;SOMATIC;SOMATICSCORE=76	PR:SR	28,0:61,0	24,8:42,8
chr3	116787538	MantaDEL:136838:0:1:0:0:0	G	<DEL>	.	PASS	END=117072307;SVTYPE=DEL;SVLEN=-284769;CIPOS=0,1;CIEND=0,1;HOMLEN=1;HOMSEQ=A;SOMATIC;SOMATICSCORE=108	PR:SR	40,0:71,0	28,14:39,19
chr3	116912151	MantaDEL:136838:1:2:0:0:0	C	<DEL>	.	PASS	END=117072250;SVTYPE=DEL;SVLEN=-160099;CIPOS=0,4;CIEND=0,4;HOMLEN=4;HOMSEQ=TTCT;SOMATIC;SOMATICSCORE=115	PR:SR	36,0:61,0	10,9:14,17
chr3	117107784	MantaDEL:136846:0:1:0:0:0	C	<DEL>	.	PASS	END=117109913;SVTYPE=DEL;SVLEN=-2129;CIPOS=0,6;CIEND=0,6;HOMLEN=6;HOMSEQ=AAACCT;SOMATIC;SOMATICSCORE=70	PR:SR	34,0:54,0	31,9:35,11
chr5	75470690	MantaDUP:TANDEM:113558:0:1:0:0:0	G	<DUP:TANDEM>	.	PASS	END=75471245;SVTYPE=DUP;SVLEN=555;SOMATIC;SOMATICSCORE=83	PR:SR	42,0:79,0	44,12:70,19
chr7	33091259	MantaDEL:89930:0:1:0:0:0	T	<DEL>	.	PASS	END=33093829;SVTYPE=DEL;SVLEN=-2570;CIPOS=0,4;CIEND=0,4;HOMLEN=4;HOMSEQ=ACTT;SOMATIC;SOMATICSCORE=43	PR:SR	47,0:73,0	36,14:57,15
chr7	70256710	MantaDEL:92376:0:1:0:0:0	C	<DEL>	.	PASS	END=70268602;SVTYPE=DEL;SVLEN=-11892;SVINSLEN=10;SVINSSEQ=TGGGCTCAAG;SOMATIC;SOMATICSCORE=87	PR:SR	55,0:79,0	29,9:59,13
chr7	70305142	MantaDEL:92384:0:1:0:0:0	T	<DEL>	.	PASS	END=70324398;SVTYPE=DEL;SVLEN=-19256;CIPOS=0,2;CIEND=0,2;HOMLEN=2;HOMSEQ=AT;SOMATIC;SOMATICSCORE=68	PR:SR	47,0:66,0	30,6:52,9
chr7	70543481	MantaDEL:92395:0:1:0:0:0	A	<DEL>	.	PASS	END=70598874;SVTYPE=DEL;SVLEN=-55393;CIPOS=0,2;CIEND=0,2;HOMLEN=2;HOMSEQ=TC;SOMATIC;SOMATICSCORE=67	PR:SR	49,0:69,0	43,8:47,8
chr7	70689522	MantaDEL:92399:0:1:0:0:0	A	<DEL>	.	PASS	END=70714010;SVTYPE=DEL;SVLEN=-24488;CIPOS=0,3;CIEND=0,3;HOMLEN=3;HOMSEQ=TCC;SOMATIC;SOMATICSCORE=75	PR:SR	38,0:68,0	32,9:64,11
chr9	10695164	MantaDEL:168951:0:1:0:1:0	AAACCCTCATGACACAGGTTTACCTATGTAACAAACCTGTGCATGTACTCCTGAACTTAAAAGGTTTTTGTTTGTTTGTTTTAAAAAAAGAAGTTAGGGACTGGATAAGAGGAAACTGAAATCAGAAGCTAGAAAGTAGGTGAATCGAGTCATGCAGTGGCAAAAAACCTTGATTATCTGTGGTATATTTGAAAGCAAACTGTGGACCTATTAAGCTTGTGGCTCTTAAGGAAAAAAGTTGGAATTCATTATCTTAGCACACTTTCTTGTTTGTTATTGGTATAAATAGATAAGAAATTATAAGCAATAATGAGTTTACGGTAGAATTTAAAAGATCATGAGCAAATTGCAGTGTTGGAAAAGCTAACTGCTGCTATATGCCAAACAATAAAAAATTAA…	A	.	PASS	END=10695747;SVTYPE=DEL;SVLEN=-583;CIGAR=1M583D;CIPOS=0,3;HOMLEN=3;HOMSEQ=AAC;SOMATIC;SOMATICSCORE=65	PR:SR	50,0:66,0	39,4:58,12
chr10	73142274	MantaDEL:36524:0:1:0:0:0	G	<DEL>	.	PASS	END=73146623;SVTYPE=DEL;SVLEN=-4349;CIPOS=0,2;CIEND=0,2;HOMLEN=2;HOMSEQ=CT;SOMATIC;SOMATICSCORE=139	PR:SR	67,0:99,0	19,20:45,16
chr11	39802589	MantaBND:24749:0:1:0:0:0:1	C	C]chr11:80528781]	.	PASS	SVTYPE=BND;MATEID=MantaBND:24749:0:1:0:0:0:0;CIPOS=0,1;HOMLEN=1;HOMSEQ=A;SOMATIC;SOMATICSCORE=97;BND_DEPTH=68;MATE_BND_DEPTH=56	PR:SR	50,0:74,0	31,10:36,15
chr11	39802607	MantaBND:24749:0:1:1:0:0:0	G	[chr11:80528799[G	.	PASS	SVTYPE=BND;MATEID=MantaBND:24749:0:1:1:0:0:1;CIPOS=0,1;HOMLEN=1;HOMSEQ=T;SOMATIC;SOMATICSCORE=71;BND_DEPTH=68;MATE_BND_DEPTH=56	PR:SR	56,0:72,0	32,7:36,7
chr11	80528780	MantaBND:24749:0:1:0:0:0:0	C	C]chr11:39802590]	.	PASS	SVTYPE=BND;MATEID=MantaBND:24749:0:1:0:0:0:1;CIPOS=0,1;HOMLEN=1;HOMSEQ=T;SOMATIC;SOMATICSCORE=97;BND_DEPTH=56;MATE_BND_DEPTH=68	PR:SR	50,0:74,0	31,10:36,15
chr11	80528798	MantaBND:24749:0:1:1:0:0:1	C	[chr11:39802608[C	.	PASS	SVTYPE=BND;MATEID=MantaBND:24749:0:1:1:0:0:0;CIPOS=0,1;HOMLEN=1;HOMSEQ=A;SOMATIC;SOMATICSCORE=71;BND_DEPTH=56;MATE_BND_DEPTH=68	PR:SR	56,0:72,0	32,7:36,7
chr12	43103255	MantaDEL:15951:0:1:0:0:0	A	<DEL>	.	PASS	END=43104264;SVTYPE=DEL;SVLEN=-1009;SVINSLEN=11;SVINSSEQ=CCAAAAATATT;SOMATIC;SOMATICSCORE=99	PR:SR	51,0:82,0	23,13:47,16
chr14	56065666	MantaDEL:63464:0:1:0:0:0	A	<DEL>	.	PASS	END=56067575;SVTYPE=DEL;SVLEN=-1909;CIPOS=0,4;CIEND=0,4;HOMLEN=4;HOMSEQ=ATTT;SOMATIC;SOMATICSCORE=82	PR:SR	55,0:74,0	39,14:58,14
chr16	78651912	MantaDEL:53510:0:1:0:0:0	A	<DEL>	.	PASS	END=78720014;SVTYPE=DEL;SVLEN=-68102;SOMATIC;SOMATICSCORE=95	PR:SR	36,0:78,0	32,7:38,13
chr16	78980786	MantaDEL:53555:0:1:0:0:0	T	<DEL>	.	PASS	END=79156302;SVTYPE=DEL;SVLEN=-175516;SOMATIC;SOMATICSCORE=94	PR:SR	43,0:70,0	37,12:53,17

### Sheet: A549_LOY4_SV
#CHROM	POS	ID	REF	ALT	QUAL	FILTER	INFO	FORMAT	SAMPLE1	SAMPLE2
chr1	205031749	MantaBND:89761:0:1:0:0:0:0	T	T[chr7:67747001[	.	PASS	SVTYPE=BND;MATEID=MantaBND:89761:0:1:0:0:0:1;CIPOS=0,3;HOMLEN=3;HOMSEQ=TCT;SOMATIC;SOMATICSCORE=42;BND_DEPTH=51;MATE_BND_DEPTH=50	PR:SR	41,0:68,0	49,4:68,4
chr2	148404588	MantaDEL:146870:0:1:0:0:0	A	<DEL>	.	PASS	END=148456589;SVTYPE=DEL;SVLEN=-52001;SVINSLEN=23;SVINSSEQ=TATATATATTTCTGCTGAGCTCC;SOMATIC;SOMATICSCORE=85	PR:SR	20,0:60,0	22,12:50,19
chr3	44235322	MantaBND:129953:0:1:0:0:0:0	T	T]chr2:145559455]	.	PASS	SVTYPE=BND;MATEID=MantaBND:129953:0:1:0:0:0:1;CIPOS=0,15;HOMLEN=15;HOMSEQ=CTCCTGCCTCAGCCT;SOMATIC;SOMATICSCORE=43;BND_DEPTH=46;MATE_BND_DEPTH=42	PR:SR	38,0:54,0	32,4:43,4
chr3	115885810	MantaDEL:133642:0:1:0:0:0	C	<DEL>	.	PASS	END=116194693;SVTYPE=DEL;SVLEN=-308883;CIPOS=0,1;CIEND=0,1;HOMLEN=1;HOMSEQ=C;SOMATIC;SOMATICSCORE=84	PR:SR	40,0:69,0	36,10:59,16
chr3	116650394	MantaDEL:133678:0:1:0:0:0	T	<DEL>	.	PASS	END=116674219;SVTYPE=DEL;SVLEN=-23825;CIPOS=0,2;CIEND=0,2;HOMLEN=2;HOMSEQ=AA;SOMATIC;SOMATICSCORE=74	PR:SR	51,0:70,0	22,9:53,12
chr3	116954784	MantaBND:133692:0:1:0:0:0:0	T	TTAATTAAGGACAAT]chr3:117010936]	.	PASS	SVTYPE=BND;MATEID=MantaBND:133692:0:1:0:0:0:1;SVINSLEN=14;SVINSSEQ=TAATTAAGGACAAT;SOMATIC;SOMATICSCORE=66;BND_DEPTH=40;MATE_BND_DEPTH=45	PR:SR	35,0:59,0	30,6:54,13
chr3	116955900	MantaBND:133697:0:1:0:0:0:0	A	[chr3:117064896[TA	.	PASS	SVTYPE=BND;MATEID=MantaBND:133697:0:1:0:0:0:1;SVINSLEN=1;SVINSSEQ=T;SOMATIC;SOMATICSCORE=69;BND_DEPTH=32;MATE_BND_DEPTH=63	PR:SR	49,0:60,0	26,5:44,9
chr3	116956696	MantaDEL:110187:1:2:0:0:0	T	<DEL>	.	PASS	END=117002793;SVTYPE=DEL;SVLEN=-46097;CIPOS=0,3;CIEND=0,3;HOMLEN=3;HOMSEQ=ACA;SOMATIC;SOMATICSCORE=103	PR:SR	36,0:62,0	37,20:56,19
chr3	117010936	MantaBND:133692:0:1:0:0:0:1	G	GATTGTCCTTAATTA]chr3:116954784]	.	PASS	SVTYPE=BND;MATEID=MantaBND:133692:0:1:0:0:0:0;SVINSLEN=14;SVINSSEQ=ATTGTCCTTAATTA;SOMATIC;SOMATICSCORE=66;BND_DEPTH=45;MATE_BND_DEPTH=40	PR:SR	35,0:59,0	30,6:54,13
chr3	117064896	MantaBND:133697:0:1:0:0:0:1	A	[chr3:116955900[AA	.	PASS	SVTYPE=BND;MATEID=MantaBND:133697:0:1:0:0:0:0;SVINSLEN=1;SVINSSEQ=A;SOMATIC;SOMATICSCORE=69;BND_DEPTH=63;MATE_BND_DEPTH=32	PR:SR	49,0:60,0	26,5:44,9
chr3	117105496	MantaDEL:97766:0:1:0:0:0	T	<DEL>	.	PASS	END=117189251;SVTYPE=DEL;SVLEN=-83755;SOMATIC;SOMATICSCORE=87	PR:SR	32,0:63,0	23,10:36,11
chr4	30457232	MantaDEL:118782:0:1:0:0:0	ATGGTTTATTTCTTTTTATTTGTGCTTTAAAACTGGCCAATGTATTTTGAGGTCCTACTCTTTTTGTAATACTTTGCTAAATGTAGTGAAAAGTAACCAACACAGTCTATTTCCTTCTGCTTTCAACCATTTACTTTAGCACTACACGTCCATTAGATATATGGTCTGCCTTCCGAGTTACAACTAGCAATGTTTTATCAAAAGTTTTGCCACTATGTAATGTGGAGCGTATCTTTTCAGTCTTAAATTAACAGCTTTCTCTTTGCTGACCATATGGATAATGAGAGAGTATATGGTATGTTAGAGTTTTATTATTTAGCACCCAAATGCTAAAACTTCACTTTTATATTAAACAGGATGAAAGAAGTTAGAGTCTGTAAAAGCAAACCCAAAACTTCA…	A	.	PASS	END=30458022;SVTYPE=DEL;SVLEN=-790;CIGAR=1M790D;CIPOS=0,2;HOMLEN=2;HOMSEQ=TG;SOMATIC;SOMATICSCORE=76	PR:SR	25,0:55,0	11,6:29,12
chr7	67747001	MantaBND:89761:0:1:0:0:0:1	T	]chr1:205031749]T	.	PASS	SVTYPE=BND;MATEID=MantaBND:89761:0:1:0:0:0:0;CIPOS=0,3;HOMLEN=3;HOMSEQ=CTT;SOMATIC;SOMATICSCORE=42;BND_DEPTH=50;MATE_BND_DEPTH=51	PR:SR	41,0:68,0	49,4:68,4
chr7	70411482	MantaDEL:90006:0:1:0:0:0	T	<DEL>	.	PASS	END=70460197;SVTYPE=DEL;SVLEN=-48715;SVINSLEN=13;SVINSSEQ=AGAGAATGCCAAA;SOMATIC;SOMATICSCORE=80	PR:SR	44,0:59,0	30,7:56,15
chr7	70428795	MantaDEL:90017:0:1:0:0:0	C	<DEL>	.	PASS	END=70429913;SVTYPE=DEL;SVLEN=-1118;SOMATIC;SOMATICSCORE=76	PR:SR	48,0:67,0	13,4:22,8
chr7	126348426	MantaDEL:93458:0:1:0:0:0	T	<DEL>	.	PASS	END=126351188;SVTYPE=DEL;SVLEN=-2762;CIPOS=0,1;CIEND=0,1;HOMLEN=1;HOMSEQ=T;SOMATIC;SOMATICSCORE=74	PR:SR	45,0:78,0	28,11:53,17
chr8	55751707	MantaBND:174717:0:1:0:0:0:0	A	[chr8:55780052[A	.	PASS	SVTYPE=BND;MATEID=MantaBND:174717:0:1:0:0:0:1;CIPOS=0,2;HOMLEN=2;HOMSEQ=AA;SOMATIC;SOMATICSCORE=40;BND_DEPTH=70;MATE_BND_DEPTH=68	PR:SR	59,0:87,0	68,4:103,4
chr8	55780050	MantaBND:174717:0:1:0:0:0:1	T	[chr8:55751709[T	.	PASS	SVTYPE=BND;MATEID=MantaBND:174717:0:1:0:0:0:0;CIPOS=0,2;HOMLEN=2;HOMSEQ=TT;SOMATIC;SOMATICSCORE=40;BND_DEPTH=68;MATE_BND_DEPTH=70	PR:SR	59,0:87,0	68,4:103,4
chr9	25865112	MantaDUP:TANDEM:166010:0:1:0:1:0	C	<DUP:TANDEM>	.	PASS	END=25866082;SVTYPE=DUP;SVLEN=970;CIPOS=0,5;CIEND=0,5;HOMLEN=5;HOMSEQ=AAATT;SOMATIC;SOMATICSCORE=56	PR:SR	45,0:64,0	58,11:88,11
chr11	29011858	MantaDEL:23507:0:1:0:0:0	A	<DEL>	.	PASS	END=29147801;SVTYPE=DEL;SVLEN=-135943;CIPOS=0,1;CIEND=0,1;HOMLEN=1;HOMSEQ=C;SOMATIC;SOMATICSCORE=86	PR:SR	45,0:81,0	29,6:54,15
chr14	86395597	MantaDEL:63607:0:1:0:0:0	A	<DEL>	.	PASS	END=86396759;SVTYPE=DEL;SVLEN=-1162;SOMATIC;SOMATICSCORE=80	PR:SR	55,0:94,0	19,4:38,10
chr16	78590120	MantaDEL:51954:0:2:0:0:0	C	<DEL>	.	PASS	END=78689961;SVTYPE=DEL;SVLEN=-99841;CIPOS=0,3;CIEND=0,3;HOMLEN=3;HOMSEQ=ATG;SOMATIC;SOMATICSCORE=96	PR:SR	36,0:41,0	25,10:31,21
chr16	78614445	MantaDEL:51955:0:1:0:0:0	C	<DEL>	.	PASS	END=78625888;SVTYPE=DEL;SVLEN=-11443;SVINSLEN=9;SVINSSEQ=CTATACTCC;SOMATIC;SOMATICSCORE=136	PR:SR	46,0:73,0	17,10:22,15
chr16	78639528	MantaDUP:TANDEM:51946:0:1:0:0:0	G	<DUP:TANDEM>	.	PASS	END=78641913;SVTYPE=DUP;SVLEN=2385;CIPOS=0,1;CIEND=0,1;HOMLEN=1;HOMSEQ=A;SOMATIC;SOMATICSCORE=69	PR:SR	39,0:48,0	28,6:38,13
chr16	78829571	MantaDUP:TANDEM:51972:0:1:0:0:0	T	<DUP:TANDEM>	.	PASS	END=78834454;SVTYPE=DUP;SVLEN=4883;SVINSLEN=4;SVINSSEQ=TTGG;SOMATIC;SOMATICSCORE=78	PR:SR	39,0:59,0	33,13:62,20
chr16	79007309	MantaDEL:51992:0:1:0:0:0	T	<DEL>	.	PASS	END=79117085;SVTYPE=DEL;SVLEN=-109776;CIPOS=0,2;CIEND=0,2;HOMLEN=2;HOMSEQ=GA;SOMATIC;SOMATICSCORE=78	PR:SR	46,0:67,0	29,9:46,11
chr17	2275150	MantaDEL:39923:0:1:0:0:0	G	<DEL>	.	PASS	END=2318673;SVTYPE=DEL;SVLEN=-43523;CIPOS=0,2;CIEND=0,2;HOMLEN=2;HOMSEQ=GT;SOMATIC;SOMATICSCORE=113	PR:SR	73,0:86,0	54,11:82,24
chr17	70746278	MantaBND:45468:0:1:0:0:0:1	G	G[chr19:35615854[	.	PASS	SVTYPE=BND;MATEID=MantaBND:45468:0:1:0:0:0:0;CIPOS=0,1;HOMLEN=1;HOMSEQ=G;SOMATIC;SOMATICSCORE=42;BND_DEPTH=76;MATE_BND_DEPTH=114	PR:SR	87,0:143,0	89,4:142,4
chr19	35615854	MantaBND:45468:0:1:0:0:0:0	G	]chr17:70746278]G	.	PASS	SVTYPE=BND;MATEID=MantaBND:45468:0:1:0:0:0:1;CIPOS=0,1;HOMLEN=1;HOMSEQ=T;SOMATIC;SOMATICSCORE=42;BND_DEPTH=114;MATE_BND_DEPTH=76	PR:SR	87,0:143,0	89,4:142,4
chr19	52727043	MantaBND:69664:0:1:0:0:0:1	T	T]chr19:52728344]	.	PASS	SVTYPE=BND;MATEID=MantaBND:69664:0:1:0:0:0:0;EVENT=MantaBND:69664:0:1:0:0:0:0;SOMATIC;SOMATICSCORE=154;JUNCTION_SOMATICSCORE=98;BND_DEPTH=65;MATE_BND_DEPTH=70	PR:SR	69,0:90,0	48,17:60,18
chr19	52727047	MantaBND:69664:0:1:2:0:0:1	G	[chr19:52728376[G	.	PASS	SVTYPE=BND;MATEID=MantaBND:69664:0:1:2:0:0:0;CIPOS=0,38;HOMLEN=38;HOMSEQ=TAGAGATGGGGTTTCACCATGTTGGCCAGGCTGGTCTA;EVENT=MantaBND:69664:0:1:0:0:0:0;SOMATIC;SOMATICSCORE=154;JUNCTION_SOMATICSCORE=75;BND_DEPTH=69;MATE_BND_DEPTH=70	PR:SR	66,0:69,0	42,11:42,8
chr19	52728338	MantaBND:69664:0:1:2:0:0:0	A	[chr19:52727085[A	.	PASS	SVTYPE=BND;MATEID=MantaBND:69664:0:1:2:0:0:1;CIPOS=0,38;HOMLEN=38;HOMSEQ=GACCAGCCTGGCCAACATGGTGAAACCCCATCTCTACA;EVENT=MantaBND:69664:0:1:0:0:0:0;SOMATIC;SOMATICSCORE=154;JUNCTION_SOMATICSCORE=75;BND_DEPTH=70;MATE_BND_DEPTH=69	PR:SR	66,0:69,0	42,11:42,8
chr19	52728344	MantaBND:69664:0:1:0:0:0:0	G	G]chr19:52727043]	.	PASS	SVTYPE=BND;MATEID=MantaBND:69664:0:1:0:0:0:1;EVENT=MantaBND:69664:0:1:0:0:0:0;SOMATIC;SOMATICSCORE=154;JUNCTION_SOMATICSCORE=98;BND_DEPTH=70;MATE_BND_DEPTH=65	PR:SR	69,0:90,0	48,17:60,18
chr20	3798929	MantaDEL:78579:0:1:0:0:0	TCTGACTTCGATGACACTTTACCCTCTGGCCAGCCCTGGTCTAGGCCCTTTCTGCAAGGGAATGGAGAGAGAGTTGGTGGGCTCTGGCCTGGACAGACCATCCCCTTGGCTGTGGGCATGGGTGGTGTCTTCCAGAGCACAGCTGTTCCCATCCAGTTGTTAAAGCCCAAGCAGCGGGGCAGCTGCCAGCCATTAGTAGGGACAGCTGGGCATCTCTGGCCTGTGCTGGGGACTGTGGCTTTGGGTTTAGGATAGTGACTTGTCTTACCTCCCATTGCCTTTGATCAGACTGGGTTGGGCTGCAGATTGGTTCACAAACAGGAAATGGGGAGAGGATTGGGTGGGGTTGGGGGACTGCAGGTTGGTTTTGGTGGCAGCACAGAGCAATCTTGCCCTACC…	TTTCCTGGCAGCCAT	.	PASS	END=3799911;SVTYPE=DEL;SVLEN=-982;CIGAR=1M14I982D;SOMATIC;SOMATICSCORE=74	PR:SR	86,0:126,0	61,8:97,14
chr20	14700839	MantaDEL:79411:0:1:0:0:0	G	<DEL>	.	PASS	END=14722341;SVTYPE=DEL;SVLEN=-21502;CIPOS=0,4;CIEND=0,4;HOMLEN=4;HOMSEQ=TGAG;SOMATIC;SOMATICSCORE=94	PR:SR	76,0:129,0	34,13:74,12
chr20	14765766	MantaDEL:62811:0:1:0:0:0	T	<DEL>	.	PASS	END=14988466;SVTYPE=DEL;SVLEN=-222700;SVINSLEN=5;SVINSSEQ=TTAAA;SOMATIC;SOMATICSCORE=115	PR:SR	73,0:112,0	44,12:84,20
chr20	14866096	MantaDEL:79416:0:1:0:0:0	T	<DEL>	.	PASS	END=14941131;SVTYPE=DEL;SVLEN=-75035;SVINSLEN=28;SVINSSEQ=CCATTTATTTATCCATTTATCCATTTCT;SOMATIC;SOMATICSCORE=102	PR:SR	59,0:98,0	30,12:47,12
chr20	15013140	MantaDEL:79445:0:1:0:0:0	C	<DEL>	.	PASS	END=15031250;SVTYPE=DEL;SVLEN=-18110;CIPOS=0,3;CIEND=0,3;HOMLEN=3;HOMSEQ=CAG;SOMATIC;SOMATICSCORE=82	PR:SR	53,0:103,0	60,13:89,14
chr20	15021012	MantaDEL:79449:0:1:0:1:0	G	<DEL>	.	PASS	END=15030107;SVTYPE=DEL;SVLEN=-9095;CIPOS=0,5;CIEND=0,5;HOMLEN=5;HOMSEQ=TATAT;SOMATIC;SOMATICSCORE=83	PR:SR	28,0:79,0	20,10:57,14
chr20	15050766	MantaDEL:79461:0:1:0:0:0	T	<DEL>	.	PASS	END=15185676;SVTYPE=DEL;SVLEN=-134910;CIPOS=0,4;CIEND=0,4;HOMLEN=4;HOMSEQ=TGTC;SOMATIC;SOMATICSCORE=85	PR:SR	47,0:93,0	50,13:85,14
chr21	26898476	MantaDUP:TANDEM:84105:0:1:0:0:0	T	<DUP:TANDEM>	.	PASS	END=26901894;SVTYPE=DUP;SVLEN=3418;CIPOS=0,2;CIEND=0,2;HOMLEN=2;HOMSEQ=GT;SOMATIC;SOMATICSCORE=67	PR:SR	25,0:45,0	39,10:41,18

### Sheet: A549_ROY1_SV
#CHROM	POS	ID	REF	ALT	QUAL	FILTER	INFO	FORMAT	SAMPLE1	SAMPLE2
chr2	201356803	MantaBND:142366:0:1:0:0:0:1	T	[chr2:201360718[T	.	PASS	SVTYPE=BND;MATEID=MantaBND:142366:0:1:0:0:0:0;SOMATIC;SOMATICSCORE=78;BND_DEPTH=65;MATE_BND_DEPTH=62	PR:SR	40,0:53,0	37,12:38,12
chr2	201360718	MantaBND:142366:0:1:0:0:0:0	G	[chr2:201356803[G	.	PASS	SVTYPE=BND;MATEID=MantaBND:142366:0:1:0:0:0:1;SOMATIC;SOMATICSCORE=78;BND_DEPTH=62;MATE_BND_DEPTH=65	PR:SR	40,0:53,0	37,12:38,12
chr2	201408035	MantaBND:18335:0:1:0:0:0:1	A	A]chr12:110531084]	.	PASS	SVTYPE=BND;MATEID=MantaBND:18335:0:1:0:0:0:0;CIPOS=0,2;HOMLEN=2;HOMSEQ=AA;SOMATIC;SOMATICSCORE=98;BND_DEPTH=49;MATE_BND_DEPTH=72	PR:SR	61,1:84,0	38,16:50,20
chr3	60117870	MantaDUP:TANDEM:124482:0:1:0:0:0	C	<DUP:TANDEM>	.	PASS	END=60338427;SVTYPE=DUP;SVLEN=220557;SVINSLEN=9;SVINSSEQ=GACTCCTGG;SOMATIC;SOMATICSCORE=100	PR:SR	42,0:55,0	19,13:16,8
chr3	67839912	MantaDEL:124787:0:1:0:1:0	C	<DEL>	.	PASS	END=67899549;SVTYPE=DEL;SVLEN=-59637;SOMATIC;SOMATICSCORE=92	PR:SR	34,0:38,0	9,11:9,8
chr3	116239471	MantaDEL:127345:0:1:0:0:0	A	<DEL>	.	PASS	END=116463025;SVTYPE=DEL;SVLEN=-223554;CIPOS=0,2;CIEND=0,2;HOMLEN=2;HOMSEQ=AA;SOMATIC;SOMATICSCORE=116	PR:SR	50,0:75,0	23,12:29,9
chr3	116563990	MantaDEL:127378:0:1:0:0:0	C	<DEL>	.	PASS	END=116616263;SVTYPE=DEL;SVLEN=-52273;SVINSLEN=6;SVINSSEQ=ATGGAC;SOMATIC;SOMATICSCORE=85	PR:SR	33,0:87,0	18,5:29,10
chr3	116743187	MantaDEL:127396:0:1:0:0:0	G	<DEL>	.	PASS	END=116996088;SVTYPE=DEL;SVLEN=-252901;SOMATIC;SOMATICSCORE=153	PR:SR	32,0:60,0	2,5:4,13
chr3	116750112	MantaDEL:127389:0:1:0:0:0	G	<DEL>	.	PASS	END=117027888;SVTYPE=DEL;SVLEN=-277776;SVINSLEN=3;SVINSSEQ=AGT;SOMATIC;SOMATICSCORE=145	PR:SR	35,0:60,0	1,9:5,8
chr3	117248109	MantaDEL:127429:0:1:0:0:0	T	<DEL>	.	PASS	END=117277181;SVTYPE=DEL;SVLEN=-29072;SVINSLEN=5;SVINSSEQ=AATAT;SOMATIC;SOMATICSCORE=72	PR:SR	50,0:68,0	26,4:36,11
chr5	94054273	MantaDEL:106303:0:1:0:0:0	T	<DEL>	.	PASS	END=94286749;SVTYPE=DEL;SVLEN=-232476;CIPOS=0,3;CIEND=0,3;HOMLEN=3;HOMSEQ=TTC;SOMATIC;SOMATICSCORE=93	PR:SR	47,0:77,0	21,13:37,9
chr7	11382341	MantaDEL:81880:0:1:0:0:0	T	<DEL>	.	PASS	END=11599334;SVTYPE=DEL;SVLEN=-216993;CIPOS=0,1;CIEND=0,1;HOMLEN=1;HOMSEQ=A;SOMATIC;SOMATICSCORE=88	PR:SR	54,0:87,0	29,11:55,12
chr7	112257555	MantaDUP:TANDEM:22761:0:1:0:0:0	A	<DUP:TANDEM>	.	PASS	END=112268851;SVTYPE=DUP;SVLEN=11296;CIPOS=0,3;CIEND=0,3;HOMLEN=3;HOMSEQ=TTA;SOMATIC;SOMATICSCORE=34	PR:SR	45,0:71,2	34,13:55,11
chr8	58569664	MantaBND:26937:0:1:0:0:0:0	C	]chr11:105259681]C	.	PASS	SVTYPE=BND;MATEID=MantaBND:26937:0:1:0:0:0:1;CIPOS=0,1;HOMLEN=1;HOMSEQ=G;SOMATIC;SOMATICSCORE=47;BND_DEPTH=66;MATE_BND_DEPTH=44	PR:SR	48,0:77,0	28,4:37,4
chr10	82376197	MantaDEL:34363:0:1:0:0:0	C	<DEL>	.	PASS	END=82559822;SVTYPE=DEL;SVLEN=-183625;SVINSLEN=1;SVINSSEQ=T;SOMATIC;SOMATICSCORE=76	PR:SR	44,0:84,0	19,6:36,9
chr11	105259681	MantaBND:26937:0:1:0:0:0:1	G	G[chr8:58569664[	.	PASS	SVTYPE=BND;MATEID=MantaBND:26937:0:1:0:0:0:0;CIPOS=0,1;HOMLEN=1;HOMSEQ=C;SOMATIC;SOMATICSCORE=47;BND_DEPTH=44;MATE_BND_DEPTH=66	PR:SR	48,0:77,0	28,4:37,4
chr12	110531082	MantaBND:18335:0:1:0:0:0:0	T	T]chr2:201408037]	.	PASS	SVTYPE=BND;MATEID=MantaBND:18335:0:1:0:0:0:1;CIPOS=0,2;HOMLEN=2;HOMSEQ=TT;SOMATIC;SOMATICSCORE=98;BND_DEPTH=72;MATE_BND_DEPTH=49	PR:SR	61,1:84,0	38,16:50,20
chr14	39113635	MantaDUP:TANDEM:57515:0:1:0:0:0	A	<DUP:TANDEM>	.	PASS	END=39314338;SVTYPE=DUP;SVLEN=200703;CIPOS=0,3;CIEND=0,3;HOMLEN=3;HOMSEQ=ATT;SOMATIC;SOMATICSCORE=88	PR:SR	63,0:98,0	35,8:46,12
chrY	13497719	MantaDEL:420:4:5:0:0:0	AAGTAATGTCTTCTCACACACAAATATTTATTCCATTGCCATGGTCTCAACACCTTAACTTGTTCCAGCATCAATTCAAAAGCCCAAAGTTCCTAGTCTCAAATGTGAAATCTAAATAATGTATTTACTTCCAAGATGCAGTAGTGGTAAAGGCATAAGGTAGGTATTTCTATTCCAAAAGAAAGAAGTAACGGGTTCCAAGCAAATCTGAAACCCAACCCAGCAGACATTAAATTTTAAGCTGGAGAAATAACTTTTGACTCCATTTGCTGCCTTGTGGACACCCTGGTATAAGGAATAAATCCCAAAGGTTGTAGGAAGCCCCACTTCTATGGAGGCTTTGCTGGGTGCAGCTCATGTGGCTACTCAGAGGGTTAGAGTTCAGTGCCCGAAGCTTTC…	A	.	PASS	END=13498585;SVTYPE=DEL;SVLEN=-866;CIGAR=1M866D;CIPOS=0,2;HOMLEN=2;HOMSEQ=AG;SOMATIC;SOMATICSCORE=45	PR:SR	9,0:14,0	0,6:0,15

### Sheet: A549_ROY2_SV
#CHROM	POS	ID	REF	ALT	QUAL	FILTER	INFO	FORMAT	SAMPLE1	SAMPLE2
chr3	117242074	MantaDEL:132008:0:1:0:0:0	C	<DEL>	.	PASS	END=117285766;SVTYPE=DEL;SVLEN=-43692;CIPOS=0,5;CIEND=0,5;HOMLEN=5;HOMSEQ=TGAAT;SOMATIC;SOMATICSCORE=64	PR:SR	35,0:61,0	21,7:42,8
chr3	117384100	MantaDEL:131968:0:1:0:0:0	T	<DEL>	.	PASS	END=117467217;SVTYPE=DEL;SVLEN=-83117;CIPOS=0,1;CIEND=0,1;HOMLEN=1;HOMSEQ=T;SOMATIC;SOMATICSCORE=60	PR:SR	33,0:62,0	36,6:57,6
chr5	59019263	MantaDEL:108393:0:1:0:0:0	T	<DEL>	.	PASS	END=59158644;SVTYPE=DEL;SVLEN=-139381;CIPOS=0,1;CIEND=0,1;HOMLEN=1;HOMSEQ=C;SOMATIC;SOMATICSCORE=76	PR:SR	60,0:106,1	32,11:44,17
chr7	70186905	MantaDEL:88804:0:1:0:0:0	A	<DEL>	.	PASS	END=70191823;SVTYPE=DEL;SVLEN=-4918;SOMATIC;SOMATICSCORE=79	PR:SR	54,0:72,0	21,7:37,11
chr7	104385259	MantaDUP:TANDEM:91034:0:1:0:0:0	T	<DUP:TANDEM>	.	PASS	END=104387014;SVTYPE=DUP;SVLEN=1755;CIPOS=0,5;CIEND=0,5;HOMLEN=5;HOMSEQ=AAACT;SOMATIC;SOMATICSCORE=52	PR:SR	38,0:72,0	38,5:58,9
chr7	112257555	MantaDUP:TANDEM:91485:0:1:0:0:0	A	<DUP:TANDEM>	.	MinSomaticScore	END=112268851;SVTYPE=DUP;SVLEN=11296;CIPOS=0,3;CIEND=0,3;HOMLEN=3;HOMSEQ=TTA;SOMATIC;SOMATICSCORE=25	PR:SR	45,0:71,2	22,7:57,8
chr8	89478764	MantaDEL:110063:0:1:0:0:0	A	<DEL>	.	PASS	END=89500589;SVTYPE=DEL;SVLEN=-21825;CIPOS=0,4;CIEND=0,4;HOMLEN=4;HOMSEQ=TCTC;SOMATIC;SOMATICSCORE=84	PR:SR	57,0:87,0	33,7:51,15
chr8	110910172	MantaBND:2912:0:1:0:0:0:1	A	[chrX:43045903[A	.	PASS	SVTYPE=BND;MATEID=MantaBND:2912:0:1:0:0:0:0;CIPOS=0,11;HOMLEN=11;HOMSEQ=AAAAGTGGGCT;SOMATIC;SOMATICSCORE=44;BND_DEPTH=74;MATE_BND_DEPTH=32	PR:SR	49,0:78,0	39,4:51,4
chr10	39411081	MantaDEL:33006:0:1:0:0:0	A	<DEL>	.	PASS	END=39414896;SVTYPE=DEL;SVLEN=-3815;CIPOS=0,3;CIEND=0,3;HOMLEN=3;HOMSEQ=ATA;SOMATIC;SOMATICSCORE=121	PR:SR	60,0:83,0	19,13:27,15
chr10	75415601	MantaDEL:35254:0:1:0:0:0	T	<DEL>	.	PASS	END=75885110;SVTYPE=DEL;SVLEN=-469509;SOMATIC;SOMATICSCORE=50	PR:SR	25,0:72,1	15,7:36,13
chr11	41173073	MantaDEL:23929:0:1:0:0:0	T	<DEL>	.	PASS	END=41174408;SVTYPE=DEL;SVLEN=-1335;SVINSLEN=6;SVINSSEQ=ATTTCT;SOMATIC;SOMATICSCORE=107	PR:SR	45,0:63,0	18,16:33,15
chr13	94129119	MantaDEL:11179:0:1:0:0:0	T	<DEL>	.	PASS	END=94354035;SVTYPE=DEL;SVLEN=-224916;SVINSLEN=1;SVINSSEQ=T;SOMATIC;SOMATICSCORE=98	PR:SR	37,0:67,0	12,8:21,12
chr14	36912669	MantaDEL:59665:0:1:0:0:0	G	<DEL>	.	PASS	END=37279094;SVTYPE=DEL;SVLEN=-366425;CIPOS=0,2;CIEND=0,2;HOMLEN=2;HOMSEQ=TT;SOMATIC;SOMATICSCORE=47	PR:SR	55,1:92,0	34,8:48,8
chr14	79330352	MantaDEL:62342:0:1:0:0:0	G	<DEL>	.	PASS	END=79372901;SVTYPE=DEL;SVLEN=-42549;CIPOS=0,2;CIEND=0,2;HOMLEN=2;HOMSEQ=TT;SOMATIC;SOMATICSCORE=76	PR:SR	53,0:74,0	36,8:42,11
chr16	78654354	MantaDEL:51304:0:1:0:0:0	T	<DEL>	.	PASS	END=78765506;SVTYPE=DEL;SVLEN=-111152;CIPOS=0,1;CIEND=0,1;HOMLEN=1;HOMSEQ=C;SOMATIC;SOMATICSCORE=73	PR:SR	42,0:59,0	31,6:36,8
chr18	21215527	MantaBND:70718:0:1:0:0:0:1	G	[chr20:15312580[G	.	PASS	SVTYPE=BND;MATEID=MantaBND:70718:0:1:0:0:0:0;CIPOS=0,1;HOMLEN=1;HOMSEQ=T;SOMATIC;SOMATICSCORE=124;BND_DEPTH=45;MATE_BND_DEPTH=93	PR:SR	51,0:88,0	35,12:51,20
chr18	21216026	MantaBND:70720:0:1:0:0:0:1	C	C]chr20:15312791]	.	PASS	SVTYPE=BND;MATEID=MantaBND:70720:0:1:0:0:0:0;CIPOS=0,3;HOMLEN=3;HOMSEQ=AAA;SOMATIC;SOMATICSCORE=55;BND_DEPTH=38;MATE_BND_DEPTH=96	PR:SR	66,0:98,0	60,5:75,5
chr20	15312579	MantaBND:70718:0:1:0:0:0:0	C	[chr18:21215528[C	.	PASS	SVTYPE=BND;MATEID=MantaBND:70718:0:1:0:0:0:1;CIPOS=0,1;HOMLEN=1;HOMSEQ=G;SOMATIC;SOMATICSCORE=124;BND_DEPTH=93;MATE_BND_DEPTH=45	PR:SR	51,0:88,0	35,12:51,20
chr20	15312788	MantaBND:70720:0:1:0:0:0:0	A	A]chr18:21216029]	.	PASS	SVTYPE=BND;MATEID=MantaBND:70720:0:1:0:0:0:1;CIPOS=0,3;HOMLEN=3;HOMSEQ=TTT;SOMATIC;SOMATICSCORE=55;BND_DEPTH=96;MATE_BND_DEPTH=38	PR:SR	66,0:98,0	60,5:75,5
chrX	43045892	MantaBND:2912:0:1:0:0:0:0	G	[chr8:110910183[G	.	PASS	SVTYPE=BND;MATEID=MantaBND:2912:0:1:0:0:0:1;CIPOS=0,11;HOMLEN=11;HOMSEQ=CCCACTTTTTT;SOMATIC;SOMATICSCORE=44;BND_DEPTH=32;MATE_BND_DEPTH=74	PR:SR	49,0:78,0	39,4:51,4

### Sheet: A549_ROY3_SV
#CHROM	POS	ID	REF	ALT	QUAL	FILTER	INFO	FORMAT	SAMPLE1	SAMPLE2
chr1	174204060	MantaBND:151632:0:1:0:0:0:1	T	T]chr1:174511631]	.	PASS	SVTYPE=BND;MATEID=MantaBND:151632:0:1:0:0:0:0;SOMATIC;SOMATICSCORE=64;BND_DEPTH=58;MATE_BND_DEPTH=46	PR:SR	51,0:68,0	29,6:38,5
chr1	174511631	MantaBND:151632:0:1:0:0:0:0	T	T]chr1:174204060]	.	PASS	SVTYPE=BND;MATEID=MantaBND:151632:0:1:0:0:0:1;SOMATIC;SOMATICSCORE=64;BND_DEPTH=46;MATE_BND_DEPTH=58	PR:SR	51,0:68,0	29,6:38,5
chr3	116393429	MantaDEL:126569:0:1:0:0:0	A	<DEL>	.	PASS	END=116831311;SVTYPE=DEL;SVLEN=-437882;CIPOS=0,3;CIEND=0,3;HOMLEN=3;HOMSEQ=TAG;SOMATIC;SOMATICSCORE=56	PR:SR	24,0:52,0	18,4:19,5
chr5	7023519	MantaBND:52036:0:1:0:0:0:1	T	]chr15:51956553]T	.	PASS	SVTYPE=BND;MATEID=MantaBND:52036:0:1:0:0:0:0;CIPOS=0,3;HOMLEN=3;HOMSEQ=ATA;SOMATIC;SOMATICSCORE=45;BND_DEPTH=52;MATE_BND_DEPTH=91	PR:SR	53,0:104,0	44,4:78,4
chr6	12054172	MantaDUP:TANDEM:91426:0:1:0:0:0	A	<DUP:TANDEM>	.	PASS	END=12153933;SVTYPE=DUP;SVLEN=99761;SVINSLEN=1;SVINSSEQ=T;SOMATIC;SOMATICSCORE=38	PR:SR	29,0:64,1	25,12:39,13
chr7	70513472	MantaDEL:84917:0:1:0:0:0	A	<DEL>	.	PASS	END=70761837;SVTYPE=DEL;SVLEN=-248365;CIPOS=0,3;CIEND=0,3;HOMLEN=3;HOMSEQ=GTC;SOMATIC;SOMATICSCORE=57	PR:SR	38,0:64,0	24,4:33,6
chr7	108439993	MantaBND:15050:0:1:0:0:0:0	A	]chr12:48929559]A	.	PASS	SVTYPE=BND;MATEID=MantaBND:15050:0:1:0:0:0:1;CIPOS=0,3;HOMLEN=3;HOMSEQ=CAA;SOMATIC;SOMATICSCORE=44;BND_DEPTH=53;MATE_BND_DEPTH=60	PR:SR	41,1:74,0	25,8:43,8
chr7	108485477	MantaBND:15050:0:2:0:0:0:0	G	G[chr12:48929578[	.	PASS	SVTYPE=BND;MATEID=MantaBND:15050:0:2:0:0:0:1;CIPOS=0,1;HOMLEN=1;HOMSEQ=A;SOMATIC;SOMATICSCORE=33;BND_DEPTH=61;MATE_BND_DEPTH=60	PR:SR	48,0:80,1	35,6:53,11
chr12	48929559	MantaBND:15050:0:1:0:0:0:1	C	C[chr7:108439993[	.	PASS	SVTYPE=BND;MATEID=MantaBND:15050:0:1:0:0:0:0;CIPOS=0,3;HOMLEN=3;HOMSEQ=ACA;SOMATIC;SOMATICSCORE=44;BND_DEPTH=60;MATE_BND_DEPTH=53	PR:SR	41,1:74,0	25,8:43,8
chr12	48929578	MantaBND:15050:0:2:0:0:0:1	A	]chr7:108485477]A	.	PASS	SVTYPE=BND;MATEID=MantaBND:15050:0:2:0:0:0:0;CIPOS=0,1;HOMLEN=1;HOMSEQ=A;SOMATIC;SOMATICSCORE=33;BND_DEPTH=60;MATE_BND_DEPTH=61	PR:SR	48,0:80,1	35,6:53,11
chr15	51956553	MantaBND:52036:0:1:0:0:0:0	C	C[chr5:7023519[	.	PASS	SVTYPE=BND;MATEID=MantaBND:52036:0:1:0:0:0:1;CIPOS=0,3;HOMLEN=3;HOMSEQ=TAT;SOMATIC;SOMATICSCORE=45;BND_DEPTH=91;MATE_BND_DEPTH=52	PR:SR	53,0:104,0	44,4:78,4
chr16	78583207	MantaDEL:49014:0:1:0:0:0	C	<DEL>	.	PASS	END=78600812;SVTYPE=DEL;SVLEN=-17605;CIPOS=0,2;CIEND=0,2;HOMLEN=2;HOMSEQ=TG;SOMATIC;SOMATICSCORE=69	PR:SR	36,0:58,0	15,7:30,6
chr16	78640712	MantaDEL:49032:0:1:0:0:0	G	<DEL>	.	PASS	END=78721968;SVTYPE=DEL;SVLEN=-81256;CIPOS=0,2;CIEND=0,2;HOMLEN=2;HOMSEQ=CA;SOMATIC;SOMATICSCORE=54	PR:SR	35,0:48,0	14,4:23,4
chr18	4920013	MantaDEL:66740:0:1:0:0:0	T	<DEL>	.	PASS	END=4921687;SVTYPE=DEL;SVLEN=-1674;CIPOS=0,2;CIEND=0,2;HOMLEN=2;HOMSEQ=TT;SOMATIC;SOMATICSCORE=56	PR:SR	32,0:59,0	13,4:24,7

### Sheet: A549_ROY4_SV
#CHROM	POS	ID	REF	ALT	QUAL	FILTER	INFO	FORMAT	SAMPLE1	SAMPLE2
chr1	94363740	MantaBND:123859:0:1:0:2:0:1	C	[chr3:14326741[C	.	PASS	SVTYPE=BND;MATEID=MantaBND:123859:0:1:0:2:0:0;CIPOS=0,4;HOMLEN=4;HOMSEQ=TTTA;SOMATIC;SOMATICSCORE=43;BND_DEPTH=37;MATE_BND_DEPTH=74	PR:SR	46,0:51,0	21,4:43,4
chr3	14326737	MantaBND:123859:0:1:0:2:0:0	A	[chr1:94363744[A	.	PASS	SVTYPE=BND;MATEID=MantaBND:123859:0:1:0:2:0:1;CIPOS=0,4;HOMLEN=4;HOMSEQ=AAGA;SOMATIC;SOMATICSCORE=43;BND_DEPTH=74;MATE_BND_DEPTH=37	PR:SR	46,0:51,0	21,4:43,4
chr3	99241598	MantaBND:104767:0:1:0:0:0:0	G	G[chr5:34837198[	.	PASS	SVTYPE=BND;MATEID=MantaBND:104767:0:1:0:0:0:1;CIPOS=0,3;HOMLEN=3;HOMSEQ=TAA;SOMATIC;SOMATICSCORE=47;BND_DEPTH=68;MATE_BND_DEPTH=55	PR:SR	53,0:94,0	33,4:43,4
chr3	117242074	MantaDEL:128926:0:1:0:0:0	C	<DEL>	.	PASS	END=117285766;SVTYPE=DEL;SVLEN=-43692;CIPOS=0,5;CIEND=0,5;HOMLEN=5;HOMSEQ=TGAAT;SOMATIC;SOMATICSCORE=75	PR:SR	34,0:61,0	19,10:30,7
chr3	153078586	MantaDEL:17974:5:8:0:1:0	T	<DEL>	.	PASS	END=153080083;SVTYPE=DEL;SVLEN=-1497;SVINSLEN=17;SVINSSEQ=ATTTAATAAATAAATAA;SOMATIC;SOMATICSCORE=80	PR:SR	48,0:64,0	28,8:46,17
chr5	34837198	MantaBND:104767:0:1:0:0:0:1	T	]chr3:99241598]T	.	PASS	SVTYPE=BND;MATEID=MantaBND:104767:0:1:0:0:0:0;CIPOS=0,3;HOMLEN=3;HOMSEQ=AAC;SOMATIC;SOMATICSCORE=47;BND_DEPTH=55;MATE_BND_DEPTH=68	PR:SR	53,0:94,0	33,4:43,4
chr5	59019263	MantaDEL:105957:0:1:0:0:0	T	<DEL>	.	PASS	END=59158644;SVTYPE=DEL;SVLEN=-139381;CIPOS=0,1;CIEND=0,1;HOMLEN=1;HOMSEQ=C;SOMATIC;SOMATICSCORE=48	PR:SR	60,0:106,1	32,12:36,11
chr5	175863013	MantaBND:42622:0:1:0:0:0:0	G	]chr17:55108761]G	.	PASS	SVTYPE=BND;MATEID=MantaBND:42622:0:1:0:0:0:1;CIPOS=0,2;HOMLEN=2;HOMSEQ=AA;EVENT=MantaBND:42622:0:1:0:0:0:0;SOMATIC;SOMATICSCORE=90;JUNCTION_SOMATICSCORE=74;BND_DEPTH=77;MATE_BND_DEPTH=84	PR:SR	74,0:110,0	36,5:47,8
chr7	70132030	MantaDEL:86652:0:1:0:0:0	G	<DEL>	.	PASS	END=70153748;SVTYPE=DEL;SVLEN=-21718;SVINSLEN=1;SVINSSEQ=A;SOMATIC;SOMATICSCORE=71	PR:SR	40,0:64,0	17,6:31,8
chr7	104385259	MantaDUP:TANDEM:88858:0:1:0:0:0	T	<DUP:TANDEM>	.	PASS	END=104387014;SVTYPE=DUP;SVLEN=1755;CIPOS=0,5;CIEND=0,5;HOMLEN=5;HOMSEQ=AAACT;SOMATIC;SOMATICSCORE=54	PR:SR	38,0:72,0	26,5:43,8
chr7	112257555	MantaDUP:TANDEM:89279:0:1:0:0:0	A	<DUP:TANDEM>	.	PASS	END=112268851;SVTYPE=DUP;SVLEN=11296;CIPOS=0,3;CIEND=0,3;HOMLEN=3;HOMSEQ=TTA;SOMATIC;SOMATICSCORE=36	PR:SR	45,0:71,2	25,11:47,11
chr8	89478764	MantaDEL:169858:0:1:0:0:0	A	<DEL>	.	PASS	END=89500589;SVTYPE=DEL;SVLEN=-21825;CIPOS=0,4;CIEND=0,4;HOMLEN=4;HOMSEQ=TCTC;SOMATIC;SOMATICSCORE=85	PR:SR	57,0:87,0	26,8:36,10
chr8	140026430	MantaDEL:172434:0:1:0:0:0	G	<DEL>	.	PASS	END=140270814;SVTYPE=DEL;SVLEN=-244384;CIPOS=0,3;CIEND=0,3;HOMLEN=3;HOMSEQ=TGC;SOMATIC;SOMATICSCORE=111	PR:SR	56,0:106,0	29,13:52,14
chr10	39411081	MantaDEL:32145:0:1:0:0:0	A	<DEL>	.	PASS	END=39414896;SVTYPE=DEL;SVLEN=-3815;CIPOS=0,3;CIEND=0,3;HOMLEN=3;HOMSEQ=ATA;SOMATIC;SOMATICSCORE=104	PR:SR	60,0:83,0	19,11:36,15
chr10	75415601	MantaDEL:34361:0:1:0:0:0	T	<DEL>	.	PASS	END=75885110;SVTYPE=DEL;SVLEN=-469509;SOMATIC;SOMATICSCORE=32	PR:SR	25,0:72,1	21,7:42,8
chr14	36912669	MantaDEL:40100:0:1:0:0:0	G	<DEL>	.	PASS	END=37279094;SVTYPE=DEL;SVLEN=-366425;CIPOS=0,2;CIEND=0,2;HOMLEN=2;HOMSEQ=TT;SOMATIC;SOMATICSCORE=44	PR:SR	55,1:92,0	23,8:40,8
chr16	78115018	MantaDEL:49949:0:1:0:0:0	G	<DEL>	.	PASS	END=78299460;SVTYPE=DEL;SVLEN=-184442;CIPOS=0,3;CIEND=0,3;HOMLEN=3;HOMSEQ=TTT;SOMATIC;SOMATICSCORE=62	PR:SR	34,0:72,0	20,4:29,7
chr17	55108761	MantaBND:42622:0:1:0:0:0:1	A	A[chr5:175863013[	.	PASS	SVTYPE=BND;MATEID=MantaBND:42622:0:1:0:0:0:0;CIPOS=0,2;HOMLEN=2;HOMSEQ=GA;EVENT=MantaBND:42622:0:1:0:0:0:0;SOMATIC;SOMATICSCORE=90;JUNCTION_SOMATICSCORE=74;BND_DEPTH=84;MATE_BND_DEPTH=77	PR:SR	74,0:110,0	36,5:47,8
chr18	21215527	MantaBND:68907:0:1:0:0:0:0	G	[chr20:15312580[G	.	PASS	SVTYPE=BND;MATEID=MantaBND:68907:0:1:0:0:0:1;CIPOS=0,1;HOMLEN=1;HOMSEQ=T;SOMATIC;SOMATICSCORE=109;BND_DEPTH=45;MATE_BND_DEPTH=93	PR:SR	51,0:88,0	38,11:59,19
chr18	21216026	MantaBND:68911:0:1:0:0:0:1	C	C]chr20:15312791]	.	PASS	SVTYPE=BND;MATEID=MantaBND:68911:0:1:0:0:0:0;CIPOS=0,3;HOMLEN=3;HOMSEQ=AAA;SOMATIC;SOMATICSCORE=64;BND_DEPTH=38;MATE_BND_DEPTH=96	PR:SR	66,0:98,0	52,9:78,5
chr20	14925802	MantaDEL:76473:0:1:0:0:0	A	<DEL>	.	PASS	END=15046061;SVTYPE=DEL;SVLEN=-120259;CIPOS=0,4;CIEND=0,4;HOMLEN=4;HOMSEQ=TAAT;SOMATIC;SOMATICSCORE=102	PR:SR	57,0:109,0	22,4:39,13
chr20	15156888	MantaDEL:76499:0:1:0:0:0	C	<DEL>	.	PASS	END=15168920;SVTYPE=DEL;SVLEN=-12032;CIPOS=0,1;CIEND=0,1;HOMLEN=1;HOMSEQ=T;SOMATIC;SOMATICSCORE=95	PR:SR	50,0:116,0	27,10:47,14
chr20	15312579	MantaBND:68907:0:1:0:0:0:1	C	[chr18:21215528[C	.	PASS	SVTYPE=BND;MATEID=MantaBND:68907:0:1:0:0:0:0;CIPOS=0,1;HOMLEN=1;HOMSEQ=G;SOMATIC;SOMATICSCORE=109;BND_DEPTH=93;MATE_BND_DEPTH=45	PR:SR	51,0:88,0	38,11:59,19
chr20	15312788	MantaBND:68911:0:1:0:0:0:0	A	A]chr18:21216029]	.	PASS	SVTYPE=BND;MATEID=MantaBND:68911:0:1:0:0:0:1;CIPOS=0,3;HOMLEN=3;HOMSEQ=TTT;SOMATIC;SOMATICSCORE=64;BND_DEPTH=96;MATE_BND_DEPTH=38	PR:SR	66,0:98,0	52,9:78,5
chrX	154594845	MantaBND:6562:0:1:0:0:0:1	C	C]chrX:154598258]	.	PASS	SVTYPE=BND;MATEID=MantaBND:6562:0:1:0:0:0:0;SOMATIC;SOMATICSCORE=93;BND_DEPTH=50;MATE_BND_DEPTH=31	PR:SR	49,0:55,0	20,10:29,13
chrX	154598258	MantaBND:6562:0:1:0:0:0:0	T	T]chrX:154594845]	.	PASS	SVTYPE=BND;MATEID=MantaBND:6562:0:1:0:0:0:1;SOMATIC;SOMATICSCORE=93;BND_DEPTH=31;MATE_BND_DEPTH=50	PR:SR	49,0:55,0	20,10:29,13
