## Supplemental Tables for "Loss of the Y chromosome drives epigenetic and transcriptomic plasticity in lung adenocarcinoma": Table10.xlsx

### Sheet: Sheet1
target	channel (mass)
H2A	112
H3	115
IdU	127
H3K36me3	141
H3K27me2	142
H3K4me3	145
H3K79me2	146
H3K36me2	149
pRb	150
H3K9me2	151
H4K16ac	152
CyclinB1	153
H3K4me1	154
H3.3	155
H3K64ac	156
H4	159
H3K27ac	160
H4K20me3	161
Cleaved H3	163
H3K9ac	164
H3K27me3	168
H3K9me1	169
H3K9me3	170
Ki67	172
H3S28p	175
H3K4me2	176
Iridium	191
Iridium	193
