## Supplemental Tables for "Loss of the Y chromosome drives epigenetic and transcriptomic plasticity in lung adenocarcinoma": Table_descriptions.xlsx

### Sheet: Sheet1
Table_number	Content
1	clinical data HLD donors
2	Patients driver mutations
3	A549 RNAseq including counts, tpms, degs
4	IntOGen driver genes hg38 with gene names
5	Patients CNVs
6	Patients SVs
7	Gene lists (lead EMT genes, Y score, EMT score, cell cycle score, stemness score)
8	A549 CNVs
9	A549 SVs
10	Epi-CyTOF panel with target and mass channel
11	Resource table
